# Disulfide bridge-dependent dimerization triggers FGF2 membrane translocation into the extracellular space

**DOI:** 10.1101/2023.04.12.536539

**Authors:** F Lolicato, JP Steringer, R Saleppico, D Beyer, J Fernandez-Sobaberas, S Unger, S Klein, P Riegerová, S Wegehingel, HM Müller, XJ Schmitt, S Kaptan, C Freund, M Hof, R Šachl, P Chlanda, I Vattulainen, W Nickel

## Abstract

Fibroblast Growth Factor 2 (FGF2) exits cells by direct translocation across the plasma membrane, a type I pathway of unconventional protein secretion. This process is initiated by PI(4,5)P_2_-dependent formation of highly dynamic FGF2 oligomers at the inner plasma membrane leaflet, inducing the formation of lipidic membrane pores. Cell surface heparan sulfate chains linked to glypican-1 (GPC1) capture FGF2 at the outer plasma membrane leaflet, completing FGF2 membrane translocation into the extracellular space. While the basic steps of this pathway are well understood, the molecular mechanism by which FGF2 oligomerizes on membrane surfaces remains unclear. In the current study, we demonstrate the initial step of this process to depend on C95-C95 disulfide-bridge-mediated FGF2 dimerization on membrane surfaces, producing the building blocks for higher FGF2 oligomers that drive the formation of membrane pores. We find FGF2 with a C95A substitution to be defective in oligomerization, pore formation, and membrane translocation. Consistently, we demonstrate a C95A variant of FGF2 to be characterized by a severe secretion phenotype. By contrast, while also important for efficient FGF2 secretion from cells, a second cysteine residue on the molecular surface of FGF2 (C77) is not involved in FGF2 oligomerization. Rather, we find C77 to be part of the protein-protein interaction interface through which FGF2 binds to the α1 subunit of the Na,K-ATPase, the landing platform for FGF2 at the inner plasma membrane leaflet. Using cross-linking mass spectrometry, atomistic molecular dynamics simulations combined with a machine learning analysis and cryo-electron tomography, we provide insights into a FGF2 dimerization interface that brings C95 residues in close proximity, resulting in disulfide bridged FGF2 dimers. We propose a mechanism by which they bind with high avidity to PI(4,5)P_2_ on membrane surfaces. We further propose a tight coupling between FGF2 secretion and the formation of ternary signaling complexes on cell surfaces, hypothesizing that C95-C95 bridged FGF2 dimers are functioning as the molecular units triggering autocrine and paracrine FGF2 signaling.
