## Supplemental Data 3 for "Disulfide bridge-dependent dimerization triggers FGF2 membrane translocation into the extracellular space"

### Sheet: Fig.2A
Fig.2
WT	leaky		nonleaky				C77A	leaky		nonleaky				C95A	leaky		nonleaky				C77/95A	leaky		nonleaky
	oligo	PSC (nmol/m2)	oligo	PSC (nmol/m2)				oligo	PSC (nmol/m2)	oligo	PSC (nmol/m2)				oligo	PSC (nmol/m2)	oligo	PSC (nmol/m2)				oligo	PSC (nmol/m2)	oligo	PSC (nmol/m2)
	7.23827	0.0661596	3.81941	0.0218314				13.5	0.0244	10.3	0.0441				5.90712	0.0159883	1.53087	0.00535311						1.82038	0.664337
	7.23786	0.427507	3.18801	0.0359237				15	0.1228	6.6	0.0372				1.93705	0.00914754	1.06192	0.0032045						1.65915	0.345417
	7.57239	0.590635	4.13973	0.0368004				6.1	0.0057	14.3	0.0401				1.12707	0.00554435	1.15066	0.00285689						1.80983	0.231392
	7.9291	0.448177	3.66266	0.0310154				3.9	0.009	6.3	0.0084				1.68093	0.00562498	2.15945	0.00605931						0.848656	0.265272
	0.636612	0.0193373	2.48435	0.0178403				8.3	0.0443	7.1	0.0154				1.4454	0.00688479	1.15963	0.00346598						0.86525	0.0739242
	9.19694	0.310751	4.02132	0.0255767				3.5	0.0106	7.5	0.017						1.02403	0.00675181						0.913038	0.0757469
	10.5505	0.656957	2.48862	0.0213232				3.6	0.0107	7.1	0.0522						1.74864	0.00599119						1.08059	0.0713757
	12.9126	0.210631	7.94067	0.069918				4.4	0.0142	2.4	0.0063						3.50664	0.0147755						0.380594	0.173671
	8.58241	0.13618	4.75505	0.0550874				2.7	0.0102	4.1	0.0175						1.08484	0.00433332						1.16971	0.240544
	10.212	0.683411	9.5378	0.0888163				13.9	0.0564	8.7	0.0307						1.55501	0.00404997			avarage			1.17191	0.237964
	7.64769	0.893435	6.23081	0.0679376				8.8	0.0341	8.8	0.0473						1.36835	0.00602486			sd			0.495596	0.18683
	10.1562	0.634632	10.1452	0.176615				3.8	0.0264	6.6	0.0182						1.51898	0.00510137
	3.15546	0.23613	12.8469	0.234753				7	0.0433	10.2	0.0372						0.996467	0.00581599
	6.91628	0.389844	8.70638	0.201671				4.7	0.0081	9.5	0.0531						1.75146	0.00808246
	2.0903	0.196253	5.15775	0.0833099				9	0.0229	12.7	0.0453						1.33992	0.00714878
	4.02577	0.271657	7.73812	0.105216				7.9	0.036	4.1	0.0147						7.25611	0.0159676
	4.63442	0.272855	1.0418	0.0202054				2.7	0.0076	9.6	0.0269						3.00346	0.00491656
	3.37238	0.348205	1.71812	0.0383699				3	0.0062	2.5	0.0033						1.74985	0.00407327
	10.8121	1.15885	5.48031	0.167992				2.6	0.0044	4.9	0.012						2.46267	0.00450692
	9.44863	1.08947	14.2631	0.43518				7.4	0.0207	1.7	0.0033						1.96909	0.00416125
	8.77129	1.05008	8.17225	0.186878				10	0.0263	6.2	0.0096						2.96595	0.00480558
	7.25666	1.04945	6.08677	0.0635525			average	6.75238	0.025919	7.2	0.0257048						1.81442	0.00972411
	13.7563	1.53665	4.47896	0.0593539			sd	3.87513	0.0266583	3.19884	0.0164208						1.68358	0.00550254
	5.76075	0.684635	14.7281	1.27044													2.8975	0.0171511
	6.49295	2.34217	13.3555	0.916401													2.9946	0.00989865
	9.38317	1.8383	2.15983	0.184842													1.14323	0.00750377
	6.25211	0.957617	3.54866	0.0801566										avarage	2.41951	0.00863798	2.03451	0.0068164
	2.45293	0.292148	3.34878	0.093586										sd	1.76414	0.00389894	1.26317	0.0037471
	2.84356	0.302538	4.32795	0.167047
	7.76946	0.00845483	3.78174	0.180482
	6.81743	0.00374739	8.00663	0.00880957
	7.7197	0.0140633	7.30174	0.0111798
			13.5115	0.0214152
			5.47531	0.00941534
			3.91894	0.00741582
			11.299	0.0473156
Average	7.17513	0.597529	6.46855	0.145657
sd	3.10779	0.556775	3.83373	0.252744
