## Supplemental Data 4 for "Disulfide bridge-dependent dimerization triggers FGF2 membrane translocation into the extracellular space"

### Sheet: Fig. 3D,E,F
Fig.3
	Replicate1							Replicate2							Replicate3							Replicate4							1st antibody	anti-FGF2 polyclonal rabbit antibody (Custom made, Pineda Antibody Service) (Engling et al., 2002; Backhaus et al., 2004; Schäfer et al., 2004)
		Signal	Protein	Condition	Oligomer	Crosslinker			Signal	Protein	Condition	Oligomer	Crosslinker			Signal	Protein	Condition	Oligomer	Crosslinker			Signal	Protein	Condition	Oligomer	Crosslinker		2nd antibody	goat anti-rabbit IRDye 800CW (LI-COR Biosciences).
		23.3	FGF2	empty	Monomeric	PMPI			253	FGF2	empty	Monomeric	PMPI			445	FGF2	empty	Monomeric	PMPI			341	FGF2	empty	Monomeric	PMPI		Imaging	800 channel
		4260	FGF2	WT	Monomeric	PMPI			6170	FGF2	WT	Monomeric	PMPI			5990	FGF2	WT	Monomeric	PMPI			4350	FGF2	WT	Monomeric	PMPI
		5160	FGF2	C77A	Monomeric	PMPI			2970	FGF2	C77A	Monomeric	PMPI			6360	FGF2	C77A	Monomeric	PMPI			5660	FGF2	C77A	Monomeric	PMPI
		4280	FGF2	C95A	Monomeric	PMPI			6610	FGF2	C95A	Monomeric	PMPI			6960	FGF2	C95A	Monomeric	PMPI			4700	FGF2	C95A	Monomeric	PMPI
		7210	FGF2	C77/95A	Monomeric	PMPI			6480	FGF2	C77/95A	Monomeric	PMPI			8480	FGF2	C77/95A	Monomeric	PMPI			4670	FGF2	C77/95A	Monomeric	PMPI
		0	FGF2	empty	Dimeric	PMPI			95.7	FGF2	empty	Dimeric	PMPI			5.98	FGF2	empty	Dimeric	PMPI			0	FGF2	empty	Dimeric	PMPI
		2040	FGF2	WT	Dimeric	PMPI			1020	FGF2	WT	Dimeric	PMPI			1110	FGF2	WT	Dimeric	PMPI			474	FGF2	WT	Dimeric	PMPI
		1470	FGF2	C77A	Dimeric	PMPI			1160	FGF2	C77A	Dimeric	PMPI			251	FGF2	C77A	Dimeric	PMPI			933	FGF2	C77A	Dimeric	PMPI
		258	FGF2	C95A	Dimeric	PMPI			421	FGF2	C95A	Dimeric	PMPI			627	FGF2	C95A	Dimeric	PMPI			345	FGF2	C95A	Dimeric	PMPI
		94.3	FGF2	C77/95A	Dimeric	PMPI			928	FGF2	C77/95A	Dimeric	PMPI			39	FGF2	C77/95A	Dimeric	PMPI			253	FGF2	C77/95A	Dimeric	PMPI
		531	FGF2	empty	Monomeric	BMOE			125	FGF2	empty	Monomeric	BMOE			281	FGF2	empty	Monomeric	BMOE			256	FGF2	empty	Monomeric	BMOE
		4280	FGF2	WT	Monomeric	BMOE			3950	FGF2	WT	Monomeric	BMOE			2540	FGF2	WT	Monomeric	BMOE			3800	FGF2	WT	Monomeric	BMOE
		6950	FGF2	C77A	Monomeric	BMOE			7000	FGF2	C77A	Monomeric	BMOE			5790	FGF2	C77A	Monomeric	BMOE			5090	FGF2	C77A	Monomeric	BMOE
		2150	FGF2	C95A	Monomeric	BMOE			3690	FGF2	C95A	Monomeric	BMOE			5170	FGF2	C95A	Monomeric	BMOE			3710	FGF2	C95A	Monomeric	BMOE
		6340	FGF2	C77/95A	Monomeric	BMOE			5300	FGF2	C77/95A	Monomeric	BMOE			4470	FGF2	C77/95A	Monomeric	BMOE			8590	FGF2	C77/95A	Monomeric	BMOE
		218	FGF2	empty	Dimeric	BMOE			19.2	FGF2	empty	Dimeric	BMOE			0	FGF2	empty	Dimeric	BMOE			21.1	FGF2	empty	Dimeric	BMOE
		893	FGF2	WT	Dimeric	BMOE			786	FGF2	WT	Dimeric	BMOE			836	FGF2	WT	Dimeric	BMOE			675	FGF2	WT	Dimeric	BMOE
		1870	FGF2	C77A	Dimeric	BMOE			1200	FGF2	C77A	Dimeric	BMOE			1620	FGF2	C77A	Dimeric	BMOE			1960	FGF2	C77A	Dimeric	BMOE
		109	FGF2	C95A	Dimeric	BMOE			316	FGF2	C95A	Dimeric	BMOE			240	FGF2	C95A	Dimeric	BMOE			508	FGF2	C95A	Dimeric	BMOE
		123	FGF2	C77/95A	Dimeric	BMOE			34.3	FGF2	C77/95A	Dimeric	BMOE			254	FGF2	C77/95A	Dimeric	BMOE			328	FGF2	C77/95A	Dimeric	BMOE
		8.17	FGF2	empty	Monomeric	BMH			5.27	FGF2	empty	Monomeric	BMH			166	FGF2	empty	Monomeric	BMH			23.8	FGF2	empty	Monomeric	BMH
		708	FGF2	WT	Monomeric	BMH			395	FGF2	WT	Monomeric	BMH			731	FGF2	WT	Monomeric	BMH			932	FGF2	WT	Monomeric	BMH
		555	FGF2	C77A	Monomeric	BMH			1150	FGF2	C77A	Monomeric	BMH			1320	FGF2	C77A	Monomeric	BMH			1230	FGF2	C77A	Monomeric	BMH
		889	FGF2	C95A	Monomeric	BMH			1180	FGF2	C95A	Monomeric	BMH			1290	FGF2	C95A	Monomeric	BMH			967	FGF2	C95A	Monomeric	BMH
		1360	FGF2	C77/95A	Monomeric	BMH			945	FGF2	C77/95A	Monomeric	BMH			1230	FGF2	C77/95A	Monomeric	BMH			1590	FGF2	C77/95A	Monomeric	BMH
		9.53	FGF2	empty	Dimeric	BMH			20.3	FGF2	empty	Dimeric	BMH			85.5	FGF2	empty	Dimeric	BMH			15.1	FGF2	empty	Dimeric	BMH
		162	FGF2	WT	Dimeric	BMH			207	FGF2	WT	Dimeric	BMH			539	FGF2	WT	Dimeric	BMH			483	FGF2	WT	Dimeric	BMH
		502	FGF2	C77A	Dimeric	BMH			565	FGF2	C77A	Dimeric	BMH			632	FGF2	C77A	Dimeric	BMH			525	FGF2	C77A	Dimeric	BMH
		150	FGF2	C95A	Dimeric	BMH			186	FGF2	C95A	Dimeric	BMH			95.6	FGF2	C95A	Dimeric	BMH			161	FGF2	C95A	Dimeric	BMH
		104	FGF2	C77/95A	Dimeric	BMH			65	FGF2	C77/95A	Dimeric	BMH			165	FGF2	C77/95A	Dimeric	BMH			195	FGF2	C77/95A	Dimeric	BMH
		Ratio FGF2	PMPI		Dimeric/Monomeric				Ratio FGF2	PMPI		Dimeric/Monomeric				Ratio FGF2	PMPI		Dimeric/Monomeric				Ratio FGF2	PMPI		Dimeric/Monomeric
		Protein	Condition	Crosslinker	Ratio				Protein	Condition	Crosslinker	Ratio				Protein	Condition	Crosslinker	Ratio				Protein	Condition	Crosslinker	Ratio
		FGF2	empty	BMH	0				FGF2	empty	BMH	0.378261				FGF2	empty	BMH	0.0134382				FGF2	empty	BMH	0
		FGF2	WT	BMH	0.478873				FGF2	WT	BMH	0.165316				FGF2	WT	BMH	0.185309				FGF2	WT	BMH	0.108966
		FGF2	C77A	BMH	0.284884				FGF2	C77A	BMH	0.390572				FGF2	C77A	BMH	0.0394654				FGF2	C77A	BMH	0.164841
		FGF2	C95A	BMH	0.0602804				FGF2	C95A	BMH	0.0636914				FGF2	C95A	BMH	0.0900862				FGF2	C95A	BMH	0.0734043
		FGF2	C77/95A	BMH	0.0130791				FGF2	C77/95A	BMH	0.14321				FGF2	C77/95A	BMH	0.00459906				FGF2	C77/95A	BMH	0.0541756
		Ratio FGF2	BMOE		Dimeric/Monomeric				Ratio FGF2	BMOE		Dimeric/Monomeric				Ratio FGF2	BMOE		Dimeric/Monomeric				Ratio FGF2	BMOE		Dimeric/Monomeric
		Protein	Condition	Crosslinker	Ratio				Protein	Condition	Crosslinker	Ratio				Protein	Condition	Crosslinker	Ratio				Protein	Condition	Crosslinker	Ratio
		FGF2	empty	DSS	0.410546				FGF2	empty	DSS	0.1536				FGF2	empty	DSS	0				FGF2	empty	DSS	0.0824219
		FGF2	WT	DSS	0.208645				FGF2	WT	DSS	0.198987				FGF2	WT	DSS	0.329134				FGF2	WT	DSS	0.177632
		FGF2	C77A	DSS	0.269065				FGF2	C77A	DSS	0.171429				FGF2	C77A	DSS	0.279793				FGF2	C77A	DSS	0.385069
		FGF2	C95A	DSS	0.0506977				FGF2	C95A	DSS	0.0856369				FGF2	C95A	DSS	0.0464217				FGF2	C95A	DSS	0.136927
		FGF2	C77/95A	DSS	0.0194006				FGF2	C77/95A	DSS	0.0064717				FGF2	C77/95A	DSS	0.0568233				FGF2	C77/95A	DSS	0.0381839
		Ratio FGF2	BMH		Dimeric/Monomeric				Ratio FGF2	BMH		Dimeric/Monomeric				Ratio FGF2	BMH		Dimeric/Monomeric				Ratio FGF2	BMH		Dimeric/Monomeric
		Protein	Condition	Crosslinker	Ratio				Protein	Condition	Crosslinker	Ratio				Protein	Condition	Crosslinker	Ratio				Protein	Condition	Crosslinker	Ratio
		FGF2	empty	BMH	1.16646				FGF2	empty	BMH	3.85199				FGF2	empty	BMH	0.51506				FGF2	empty	BMH	0.634454
		FGF2	WT	BMH	0.228814				FGF2	WT	BMH	0.524051				FGF2	WT	BMH	0.737346				FGF2	WT	BMH	0.51824
		FGF2	C77A	BMH	0.904505				FGF2	C77A	BMH	0.491304				FGF2	C77A	BMH	0.478788				FGF2	C77A	BMH	0.426829
		FGF2	C95A	BMH	0.168729				FGF2	C95A	BMH	0.157627				FGF2	C95A	BMH	0.0741085				FGF2	C95A	BMH	0.166494
		FGF2	C77/95A	BMH	0.0764706				FGF2	C77/95A	BMH	0.0687831				FGF2	C77/95A	BMH	0.134146				FGF2	C77/95A	BMH	0.122642
