## Supplemental Data 5 for "Disulfide bridge-dependent dimerization triggers FGF2 membrane translocation into the extracellular space"

### Sheet: Fig.4A
Fig.4			Experiment 1 (Fig.4)	HisFGF2-(Y81pCMF)-WT							HisFGF2-(Y81pCMF)-C77A							HisFGF2-(Y81pCMF)-C95A							HisFGF2-(Y81pCMF)-C77/95A							Buffer control
normalization	=[(CF(t)-CF(t=0)]/[CF(Triton X-100)-CF(t=0)]*100		Time (min)	Replicate	CF(Triton X-100)	Raw R1	normalized R1	Raw R2	Normalized R2	Mean	Replicate	CF(Triton X-100)	Raw R1	normalized R1	Raw R2	Normalized R2	Mean	Replicate	CF(Triton X-100)	Raw R1	normalized R1	Raw R2	Normalized R2	Mean	Replicate	CF(Triton X-100)	Raw R1	normalized R1	Raw R2	Normalized R2	Mean	Replicate	CF(Triton X-100)	Raw R1	normalized R1	Raw R2	Normalized R2	Mean
	done for each of 2 replicates seperately		0	R1	1055.21	49.6	0	50.2	0	0	R1	1063.49	49	0	51.3	0	0	R1	1092.76	50.5	0	48.9	0	0	R1	1092.02	50.1	0	49.5	0	0	R1	1112.95	75.6	0	77.9	0	0
Mean	(normalized R1 + normalized R2)/2		2	R2	1069.12	49.583	-0.00169052	50.173	-0.00264986	-0.00217019	R2	1055.44	49.026	0.00256287	51.291	-0.000896288	0.000833292	R2	1084.92	50.463	-0.00354998	48.909	0.000868705	-0.00134064	R2	1081.29	50.095	-0.000479885	49.459	-0.00397368	-0.00222678	R2	1123.64	75.638	0.00366318	77.907	0.00066938	0.00216628
			4			50.19	0.0586709	51.029	0.0813605	0.0700157			49.435	0.0428788	51.784	0.0482004	0.0455396			51.599	0.105444	49.22	0.0308873	0.0681657			50.279	0.0171799	50.028	0.0511732	0.0341765			76.585	0.0949535	78.692	0.0757356	0.0853445
Experiments	scroll down		6			51.196	0.15871	51.572	0.134652	0.146681			50.438	0.141747	51.851	0.0548727	0.0983096			51.428	0.0890375	50.265	0.131754	0.110396			50.191	0.0087339	50.171	0.0650326	0.0368833			77.302	0.164072	80.389	0.238012	0.201042
1			8			51.392	0.1782	51.712	0.148392	0.163296			50.856	0.18295	52.269	0.0965003	0.139725			51.325	0.0791551	49.934	0.0998045	0.0894798			50.951	0.0816764	50.721	0.118338	0.100007			79.532	0.379043	81.81	0.373896	0.37647
2			10			52.252	0.263721	52.76	0.251246	0.257483			51.216	0.218436	53.457	0.21481	0.216623			51.753	0.12022	50.076	0.113511	0.116865			51.284	0.113637	50.941	0.13966	0.126648			80.226	0.445944	83.018	0.489412	0.467678
3			12			52.959	0.334026	53.692	0.342715	0.338371			51.743	0.270383	53.931	0.262015	0.266199			52.124	0.155816	50.415	0.146232	0.151024			51.127	0.0985683	51.101	0.155167	0.126868			81.821	0.599701	84.64	0.644517	0.622109
			14			53.642	0.401945	53.863	0.359498	0.380722			53.061	0.400301	55.013	0.369768	0.385035			52.409	0.18316	51.149	0.21708	0.20012			51.47	0.131488	51.296	0.174066	0.152777			82.389	0.654456	85.23	0.700936	0.677696
			16			54.3	0.467378	55.015	0.472558	0.469968			54.053	0.498084	56.156	0.483597	0.490841			52.968	0.236794	51.452	0.246326	0.24156			51.862	0.169111	51.798	0.22272	0.195916			83.378	0.749795	86.176	0.791398	0.770597
			18			55.107	0.547628	55.572	0.527224	0.537426			55.191	0.610259	56.806	0.548329	0.579294			53.613	0.298678	52.238	0.322193	0.310436			52.494	0.229769	52.372	0.278351	0.25406			84.131	0.822384	87.079	0.877748	0.850066
			20			55.981	0.634541	56.699	0.637831	0.636186			57.125	0.800897	58.201	0.687253	0.744075			54.224	0.357301	52.191	0.317656	0.337479			52.446	0.225162	52.659	0.306167	0.265664			84.704	0.877621	87.891	0.955396	0.916509
			22			57.263	0.762026	58.664	0.830682	0.796354			57.423	0.830272	60.166	0.882943	0.856607			54.411	0.375243	53.008	0.396516	0.385879			53.169	0.294553	53.029	0.342027	0.31829			86.397	1.04083	88.821	1.04433	1.04258
			24			59.04	0.938735	58.892	0.853058	0.895897			59.919	1.07631	61.58	1.02376	1.05003			54.887	0.420913	53.499	0.443908	0.432411			54.104	0.384292	53.336	0.371781	0.378036			86.841	1.08363	88.865	1.04854	1.06608
			26			60.351	1.0691	60.921	1.05219	1.06065			61.914	1.27296	63.589	1.22383	1.24839			55.99	0.526741	54.552	0.545547	0.536144			55.058	0.475854	54.098	0.445633	0.460743			87.94	1.18957	90.86	1.23931	1.21444
			28			62.286	1.26152	63.618	1.31688	1.2892			64.267	1.5049	66.584	1.5221	1.5135			56.642	0.589297	55.197	0.607804	0.598551			55.126	0.48238	54.671	0.501168	0.491774			88.003	1.19564	90.701	1.2241	1.20987
			30			64.64	1.49561	65.452	1.49688	1.49624			67.164	1.79046	68.852	1.74796	1.76921			57.807	0.701074	56.028	0.688014	0.694544			56.059	0.571927	55.117	0.544394	0.55816			89.734	1.36251	92.237	1.37099	1.36675
			32			66.673	1.69778	68.139	1.76059	1.72918			70.353	2.10481	72.355	2.09681	2.10081			59.367	0.850749	56.925	0.774595	0.812672			57.321	0.693049	56.061	0.635885	0.664467			90.071	1.395	93.21	1.46403	1.42951
			34			69.564	1.98526	70.87	2.02861	2.00694			74.129	2.47702	74.993	2.35953	2.41827			59.652	0.878094	58.243	0.901812	0.889953			57.724	0.731728	56.775	0.705085	0.718407			90.226	1.40994	94.506	1.58796	1.49895
			36			73.831	2.40958	74.565	2.39125	2.40042			78.284	2.88658	79.642	2.82251	2.85455			61.224	1.02892	59.364	1.01001	1.01947			58.202	0.777605	57.729	0.797546	0.787576			92.168	1.59715	95.513	1.68426	1.6407
			38			76.794	2.70423	77.891	2.71768	2.71095			83.37	3.38792	85.307	3.38667	3.3873			62.721	1.17255	61.027	1.17053	1.17154			59.206	0.873966	58.839	0.905126	0.889546			92.591	1.63792	96.032	1.73389	1.6859
			40			80.832	3.10578	82.428	3.16295	3.13437			88.539	3.89744	89.938	3.84786	3.87265			63.626	1.25938	61.495	1.2157	1.23754			60.803	1.02724	59.377	0.957268	0.992255			93.722	1.74695	95.377	1.67125	1.7091
			42			85.903	3.61005	87.941	3.70401	3.65703			94.2	4.45545	96.767	4.52795	4.4917			65.63	1.45166	62.751	1.33694	1.3943			61.534	1.0974	60.753	1.09063	1.09401			92.645	1.64313	96.166	1.7467	1.69491
			44			91.675	4.18403	93.854	4.28433	4.23418			102.016	5.22589	103.684	5.21679	5.22134			67.389	1.62042	65.776	1.62892	1.62467			62.793	1.21824	61.758	1.18803	1.20313			94.863	1.85694	98.142	1.93566	1.8963
			46			99.232	4.93552	100.744	4.96054	4.94803			111.731	6.18352	113.35	6.1794	6.18146			68.688	1.74506	66.824	1.73007	1.73757			64.545	1.38639	63.366	1.34388	1.36513			95.374	1.9062	99.504	2.0659	1.98605
			48			104.867	5.49587	106.908	5.56549	5.53068			120.666	7.06426	121.535	6.99453	7.02939			70.177	1.88792	68.855	1.92611	1.90702			66.351	1.55972	65.274	1.5288	1.54426			96.183	1.98419	98.741	1.99294	1.98856
			50			113.16	6.32055	115.604	6.41894	6.36974			130.834	8.06654	133.735	8.2095	8.13802			72.483	2.10917	70.568	2.09146	2.10031			67.263	1.64725	66.553	1.65276	1.65001			97.457	2.107	99.543	2.06963	2.08832
			52			121.881	7.18778	126.172	7.45612	7.32195			143.421	9.30727	144.546	9.28614	9.2967			74.799	2.33138	73.691	2.3929	2.36214			70.001	1.91004	68.426	1.83429	1.87216			98.715	2.22827	101.803	2.28574	2.25701
			54			132.177	8.21164	137.08	8.52666	8.36915			157.813	10.7259	160.14	10.8391	10.7825			76.821	2.52538	75.976	2.61345	2.56942			71.116	2.01705	70.694	2.0541	2.03558			98.71	2.22779	101.826	2.28794	2.25787
			56			143.394	9.32708	148.435	9.64107	9.48408			169.741	11.9017	171.343	11.9548	11.9282			80.219	2.85141	78.078	2.81634	2.83387			73.529	2.24864	72.496	2.22875	2.2387			100.267	2.37789	103.025	2.4026	2.39024
			58			154.496	10.4311	159.103	10.6881	10.5596			184.954	13.4013	186.14	13.4284	13.4148			82.637	3.0834	80.923	3.09095	3.08718			75.211	2.41008	74.368	2.41018	2.41013			100.36	2.38685	102.773	2.3785	2.38267
			60			166.481	11.6229	171.909	11.9449	11.7839			198.541	14.7406	201.161	14.9243	14.8324			83.816	3.19652	82.793	3.27145	3.23398			76.663	2.54944	75.611	2.53065	2.54004			101.449	2.49183	103.428	2.44113	2.46648
			62			181.292	13.0957	185.565	13.2851	13.1904			216.718	16.5323	218.763	16.6772	16.6048			87.784	3.57723	85.717	3.55368	3.56546			79.867	2.85695	78.13	2.77479	2.81587			101.784	2.52412	105.549	2.64395	2.58404
			64			192.861	14.2462	199.881	14.6901	14.4682			231.245	17.9643	235.656	18.3596	18.1619			90.125	3.80184	88.158	3.78929	3.79557			80.701	2.93699	78.987	2.85785	2.89742			102.862	2.62804	105.33	2.62301	2.62553
			66			207.619	15.7138	214.486	16.1235	15.9186			248.262	19.6417	250.649	19.8527	19.7472			93.553	4.13074	92.218	4.18117	4.15596			83.158	3.17281	81.835	3.13387	3.15334			103.987	2.73649	107.236	2.80528	2.77088
			68			222.415	17.1851	229.167	17.5643	17.3747			265.317	21.3228	270.04	21.7838	21.5533			97.01	4.46243	95.229	4.4718	4.46712			85.12	3.36111	83.304	3.27625	3.31868			105.283	2.86143	107.196	2.80145	2.83144
			70			235.898	18.5259	243.866	19.007	18.7664			281.157	22.8842	283.656	23.1398	23.012			99.602	4.71112	97.54	4.69487	4.70299			86.155	3.46045	85.788	3.51699	3.48872			105.318	2.8648	108.311	2.90807	2.88644
			72			251.952	20.1223	257.426	20.3378	20.2301			296.319	24.3787	299.654	24.733	24.5558			102.255	4.96566	101.355	5.0631	5.01438			89.181	3.75087	87.486	3.68156	3.71622			106.802	3.00786	109.275	3.00026	3.00406
			74			265.176	21.4374	275.362	22.0981	21.7677			312.533	25.977	314.267	26.1882	26.0826			105.889	5.31433	105.669	5.4795	5.39691			91.702	3.99283	90.673	3.99044	3.99164			106.827	3.01027	109.349	3.00733	3.0088
			76			278.99	22.8111	288.028	23.3411	23.0761			325.23	27.2285	328.396	27.5953	27.4119			110.788	5.78436	109.252	5.82534	5.80485			93.328	4.14889	92.341	4.1521	4.1505			107.691	3.09356	109.799	3.05036	3.07196
			78			292.253	24.13	301.44	24.6574	24.3937			337.617	28.4496	341.078	28.8583	28.6539			114.858	6.17486	112.302	6.11974	6.1473			95.324	4.34046	94.696	4.38035	4.3604			109.462	3.26428	112.109	3.27126	3.26777
			80			305.203	25.4177	315.168	26.0047	25.7112			350.433	29.7128	353.533	30.0986	29.9057			118.357	6.51058	116.287	6.50438	6.50748			97.477	4.5471	96.635	4.56827	4.55769			110.031	3.31913	112.208	3.28073	3.29993
			82			318.986	26.7883	328.924	27.3548	27.0716			364.59	31.1083	369.049	31.6438	31.3761			122.677	6.92506	120.685	6.92889	6.92697			99.717	4.76209	99.541	4.84992	4.806			111.301	3.44156	112.068	3.26734	3.35445
			84			328.85	27.7692	339.075	28.351	28.0601			372.043	31.843	375.628	32.299	32.071			126.219	7.2649	125.52	7.39557	7.33024			102.278	5.00788	100.451	4.93812	4.973			111.591	3.46951	113.233	3.37874	3.42413
			86			340.202	28.8981	348.7	29.2957	29.0969			382.91	32.9142	385.215	33.2538	33.084			132.022	7.82167	129.915	7.81979	7.82073			103.375	5.11317	102.964	5.18167	5.14742			112.888	3.59454	114.65	3.51424	3.55439
			88			350.351	29.9073	359.815	30.3865	30.1469			390.855	33.6973	394.742	34.2025	33.9499			137.372	8.33498	134.445	8.25704	8.29601			105.954	5.3607	105.256	5.40381	5.38225			113.918	3.69384	115.739	3.61838	3.65611
			90			361.027	30.969	370.54	31.4391	31.2041			399.912	34.5901	402.953	35.0202	34.8052			141.764	8.75637	140.43	8.83473	8.79555			109.065	5.65928	108.1	5.67945	5.66937			114.854	3.78407	115.422	3.58807	3.68607
			92			369.004	31.7622	376.757	32.0493	31.9058			406.252	35.215	409.159	35.6383	35.4267			147.372	9.29444	145.859	9.35875	9.32659			110.263	5.77426	111.363	5.9957	5.88498			115.581	3.85415	117.436	3.78066	3.8174
			94			377.814	32.6383	384.705	32.8293	32.7338			412.684	35.8491	414.902	36.2102	36.0296			153.199	9.85351	152.997	10.0477	9.95062			112.441	5.9833	113.736	6.22569	6.10449			117.203	4.01051	118.323	3.86548	3.93799
			96			384.691	33.3222	392.254	33.5702	33.4462			416.734	36.2483	420.259	36.7437	36.496			157.923	10.3068	159.094	10.6362	10.4715			115	6.2289	114.983	6.34654	6.28772			118.796	4.16407	120.245	4.04927	4.10667
			98			389.264	33.7769	396.373	33.9744	33.8757			419.78	36.5485	420.626	36.7803	36.6644			165.152	11.0003	164.433	11.1516	11.076			116.76	6.39782	116.97	6.53912	6.46847			117.931	4.08069	119.672	3.99448	4.03758
			100			396.814	34.5277	405.899	34.9093	34.7185			426.486	37.2095	426.071	37.3225	37.266			172.374	11.6933	171.813	11.8639	11.7786			120.566	6.76311	120.958	6.92563	6.84437			119.382	4.22056	120.445	4.0684	4.14448
			102			400.441	34.8884	406.97	35.0145	34.9514			427.779	37.337	428.157	37.5302	37.4336			178.666	12.297	178.391	12.4988	12.3979			122.07	6.90746	122.323	7.05793	6.98269			120.457	4.32419	120.784	4.10081	4.2125
			104			406.763	35.5171	415.983	35.899	35.7081			432.485	37.8009	433.998	38.1119	37.9564			187.712	13.1649	186.274	13.2597	13.2123			124.215	7.11333	125.172	7.33405	7.22369			121.848	4.45828	123.418	4.35269	4.40549
			106			412.924	36.1297	419.663	36.2602	36.195			437.676	38.3126	437.5	38.4607	38.3866			192.979	13.6702	194.093	14.0144	13.8423			128.235	7.49916	127.988	7.60697	7.55307			120.975	4.37413	123.299	4.34131	4.35772
			108			413.753	36.2122	421.918	36.4815	36.3468			437.39	38.2844	438.049	38.5154	38.3999			201.513	14.489	201.724	14.751	14.62			129.349	7.60608	130.19	7.82039	7.71323			123.494	4.61696	125.129	4.51631	4.56663
			110			418.724	36.7065	428.483	37.1258	36.9162			443.584	38.8949	444.321	39.14	39.0175			209.195	15.2261	209.928	15.5429	15.3845			132.529	7.91128	132.144	8.00977	7.96053			124.98	4.76021	126.908	4.68642	4.72332
			112			419.765	36.81	427.562	37.0354	36.9227			443.355	38.8724	441.386	38.8477	38.86			216.283	15.9061	217.038	16.2291	16.0676			134.817	8.13088	135.29	8.31468	8.22278			125.318	4.79279	127.117	4.70641	4.7496
			114			425.243	37.3548	430.94	37.3669	37.3609			447.61	39.2918	445.382	39.2456	39.2687			225.679	16.8076	224.881	16.9862	16.8969			137.683	8.40595	138.312	8.60757	8.50676			126.708	4.92678	127.041	4.69914	4.81296
			116			428.861	37.7146	437.402	38.0011	37.8579			448.869	39.4159	448.784	39.5844	39.5002			236.183	17.8155	235.624	18.0231	17.9193			141.397	8.76241	142.823	9.04477	8.90359			128.128	5.06367	129.678	4.95131	5.00749
			118			430.357	37.8633	438.908	38.1489	38.0061			449.088	39.4375	448.624	39.5685	39.503			243.186	18.4874	243.224	18.7567	18.622			143.401	8.95474	144.436	9.2011	9.07792			128.562	5.10551	131.551	5.13041	5.11796
			120			431.198	37.947	439.485	38.2056	38.0763			451.426	39.6679	451.96	39.9007	39.7843			250.993	19.2364	251.512	19.5567	19.3965			146.65	9.26657	148.773	9.62143	9.444			129.576	5.20326	130.058	4.98765	5.09545
			122			435.292	38.3541	441.548	38.408	38.3811			453.154	39.8383	452.751	39.9795	39.9089			258.858	19.991	258.981	20.2776	20.1343			150.056	9.59347	150.764	9.8144	9.70394			130.658	5.30756	130.868	5.0651	5.18633
			Experiment 2	HisFGF2-(Y81pCMF)-WT							HisFGF2-(Y81pCMF)-C77A							HisFGF2-(Y81pCMF)-C95A							HisFGF2-(Y81pCMF)-C77/95A							Buffer control
			Time (min)	Replicate	CF(Triton X-100)	Raw R1	normalized R1	Raw R2	Normalized R2	Mean	Replicate	CF(Triton X-100)	Raw R1	normalized R1	Raw R2	Normalized R2	Mean	Replicate	CF(Triton X-100)	Raw R1	normalized R1	Raw R2	Normalized R2	Mean	Replicate	CF(Triton X-100)	Raw R1	normalized R1	Raw R2	Normalized R2	Mean	Replicate	CF(Triton X-100)	Raw R1	normalized R1	Raw R2	Normalized R2	Mean
			0	R1	962.909	49.4	0	49.3	0	0	R1	1025.51	51.7	0	52.9	0	0	R1	1031.62	52.4	0	51.5	0	0	R1	1033.77	50.9	0	49.1	0	0	R1	1070.12	75.8	0	75.4	0	0
			2	R2	995.993	49.434	0.00372191	49.334	0.00359145	0.00365668	R2	1051.94	51.663	-0.00379952	52.877	-0.0023022	-0.00305086	R2	1053.88	52.419	0.00194031	51.466	-0.00339194	-0.000725815	R2	1026	50.864	-0.00366276	49.099	-0.000102364	-0.00188256	R2	1094.66	75.76	-0.00402284	75.401	9.81106e-05	-0.00196237
			4			50.49	0.11932	49.877	0.060949	0.0901346			51.619	-0.00831788	53.085	0.0185177	0.0050999			52.558	0.0161352	51.813	0.0312258	0.0236805			51.552	0.0663366	49.162	0.00634659	0.0363416			76.978	0.118473	75.737	0.0330633	0.075768
			6			50.369	0.106074	50.421	0.118412	0.112243			52.658	0.0983769	53.568	0.0668639	0.0826204			53.432	0.105389	53.298	0.179374	0.142382			52.008	0.112732	50.426	0.135735	0.124233			78.944	0.316195	77.575	0.213391	0.264793
			8			50.932	0.167705	49.901	0.0634841	0.115595			52.787	0.111624	54.092	0.119314	0.115469			53.737	0.136537	52.389	0.0886893	0.112613			52.955	0.209082	50.7	0.163783	0.186433			78.949	0.316698	77.913	0.246552	0.281625
			10			51.48	0.227693	51.268	0.207882	0.217787			53.318	0.166152	54.648	0.174967	0.17056			54.182	0.181981	53.305	0.180072	0.181026			53.293	0.243472	51.929	0.289589	0.26653			79.887	0.411034	79.018	0.354964	0.382999
			12			52.183	0.304649	51.139	0.194255	0.249452			53.361	0.170568	54.948	0.204996	0.187782			54.597	0.224361	53.74	0.223469	0.223915			53.706	0.285492	52.361	0.33381	0.309651			81.265	0.549621	79.964	0.447777	0.498699
			14			52.955	0.389159	51.864	0.270838	0.329998			55.029	0.341855	56.587	0.369052	0.355453			55.652	0.332099	54.808	0.330016	0.331058			54.421	0.358238	52.876	0.386528	0.372383			81.685	0.591861	80.155	0.466516	0.529188
			16			53.297	0.426597	52.716	0.360835	0.393716			55.311	0.370813	56.494	0.359744	0.365278			55.815	0.348745	54.873	0.3365	0.342623			55.222	0.439734	53.705	0.471388	0.455561			81.727	0.596085	81.417	0.590331	0.593208
			18			54.072	0.511434	53.506	0.444283	0.477859			56.933	0.537376	57.848	0.495273	0.516325			56.066	0.374378	55.876	0.436563	0.40547			55.703	0.488673	54.05	0.506703	0.497688			82.302	0.653913	81.619	0.61015	0.632031
			20			55.683	0.687787	54.774	0.578223	0.633005			58.799	0.728995	58.965	0.60708	0.668038			57.968	0.568613	57.206	0.569247	0.56893			57.328	0.654006	55.535	0.658714	0.65636			84.174	0.842182	83.126	0.758002	0.800092
			22			56.472	0.774158	55.243	0.627764	0.700961			59.492	0.800159	60.301	0.740807	0.770483			58.06	0.578008	57.463	0.594887	0.586447			57.452	0.666622	56.042	0.710613	0.688617			84.01	0.825688	82.881	0.733965	0.779827
			24			57.249	0.859214	56.808	0.793077	0.826145			60.441	0.897612	61.927	0.903563	0.900587			58.939	0.667773	59.294	0.777553	0.722663			59.309	0.855559	57.202	0.829356	0.842457			83.792	0.803764	82.693	0.715521	0.759642
			26			58.505	0.996706	58.239	0.944234	0.97047			62.807	1.14058	63.642	1.07523	1.1079			60.328	0.80962	59.563	0.804389	0.807004			59.963	0.922099	58.049	0.916058	0.919079			85.335	0.958945	83.701	0.814416	0.88668
			28			61.526	1.32741	59.979	1.12803	1.22772			65.258	1.39227	66.082	1.31946	1.35586			61.869	0.966989	61.049	0.952637	0.959813			61.741	1.103	60.086	1.12457	1.11379			85.401	0.965583	84.082	0.851796	0.908689
			30			62.393	1.42232	61.122	1.24877	1.33554			66.721	1.5425	68.331	1.54458	1.54354			62.662	1.04797	62.175	1.06497	1.05647			62.717	1.2023	60.583	1.17545	1.18887			85.426	0.968097	84.81	0.923221	0.945659
			32			64.171	1.61695	63.41	1.49045	1.5537			70.173	1.89699	71.896	1.90142	1.8992			64.4	1.22546	63.323	1.1795	1.20248			65.252	1.46022	62.551	1.3769	1.41856			85.452	0.970712	85.094	0.951084	0.960898
			34			66.579	1.88055	65.261	1.68597	1.78326			72.769	2.16357	74.375	2.14955	2.15656			65.547	1.34259	65.137	1.36047	1.35153			65.274	1.46246	63.78	1.50271	1.48258			85.964	1.0222	85.592	0.999943	1.01107
			36			69.414	2.19089	68.146	1.99072	2.09081			76.108	2.50645	77.884	2.50079	2.50362			67.316	1.52325	66.894	1.53575	1.5295			68.077	1.74764	65.462	1.67488	1.71126			87.363	1.1629	87.002	1.13828	1.15059
			38			72.862	2.56834	70.344	2.2229	2.39562			79.466	2.85129	80.674	2.78005	2.81567			68.549	1.64916	68.48	1.69398	1.67157			69.405	1.88276	66.5	1.78114	1.83195			88.096	1.23662	86.752	1.11375	1.17519
			40			74.977	2.79986	73.684	2.5757	2.68778			82.995	3.21368	85.178	3.23089	3.22228			70.132	1.81082	69.974	1.84302	1.82692			71.594	2.10548	68.33	1.96847	2.03697			89.313	1.35902	87.77	1.21363	1.28632
			42			78.395	3.17402	76.041	2.82467	2.99935			87.116	3.63686	88.951	3.60855	3.62271			71.708	1.97176	72.337	2.07876	2.02526			72.326	2.17995	70.244	2.16439	2.17217			89.54	1.38185	87.968	1.23305	1.30745
			44			81.464	3.50998	79.428	3.18245	3.34621			90.148	3.94822	92.75	3.98881	3.96851			73.354	2.13986	73.658	2.21055	2.1752			74.681	2.41956	71.395	2.28221	2.35088			89.062	1.33377	87.769	1.21353	1.27365
			46			85.61	3.96384	82.494	3.50631	3.73507			95.807	4.52934	98.419	4.55625	4.5428			75.674	2.37678	75.316	2.37595	2.37637			76.47	2.60158	73.747	2.52297	2.56227			89.92	1.42006	88.85	1.31959	1.36983
			48			89.609	4.4016	87.47	4.03193	4.21676			100.841	5.04628	104.458	5.16073	5.10351			77.669	2.58051	77.114	2.55533	2.56792			78.18	2.77556	75.63	2.71573	2.74564			90.074	1.43555	90.959	1.5265	1.48103
			50			94.718	4.96087	90.824	4.38622	4.67354			106.29	5.60584	110.579	5.77341	5.68963			79.151	2.73185	79.973	2.84055	2.7862			79.35	2.8946	77.523	2.9095	2.90205			91.716	1.60069	90.777	1.50865	1.55467
			52			99.463	5.4803	95.849	4.91701	5.19865			113.202	6.31563	117.431	6.45927	6.38745			80.687	2.88871	80.875	2.93054	2.90963			81.54	3.11741	78.885	3.04892	3.08317			91.729	1.602	90.948	1.52542	1.56371
			54			103.917	5.96787	101.213	5.48362	5.72574			119.754	6.98846	126.201	7.33711	7.16278			82.942	3.119	83.788	3.22115	3.17007			83.797	3.34705	80.438	3.20789	3.27747			91.839	1.61306	91.756	1.6047	1.60888
			56			111.306	6.77673	107.655	6.16409	6.47041			127.721	7.80659	134.378	8.15559	7.98109			85.546	3.38492	85.85	3.42686	3.40589			85.525	3.52286	84.27	3.60015	3.56151			92.777	1.70739	92.421	1.66994	1.68867
			58			117.414	7.44536	113.068	6.73587	7.09061			136.931	8.75236	144.06	9.12471	8.93854			87.773	3.61235	88.054	3.64674	3.62954			87.444	3.71811	84.944	3.66915	3.69363			93.077	1.73757	93.358	1.76187	1.74972
			60			124.203	8.18853	120.208	7.49007	7.8393			146.761	9.7618	153.002	10.0198	9.89078			90.172	3.85734	90.04	3.84486	3.8511			88.844	3.86055	87.144	3.89435	3.87745			94.519	1.88259	93.698	1.79523	1.83891
			62			134.251	9.28847	128.147	8.32868	8.80857			159.254	11.0447	166.645	11.3854	11.215			91.523	3.9953	93.61	4.20102	4.09816			92.192	4.20118	89.393	4.12457	4.16287			94.453	1.87595	94.175	1.84203	1.85899
			64			142.127	10.1506	137.127	9.27724	9.71394			171.394	12.2914	179.708	12.6929	12.4921			94.637	4.31331	96.219	4.4613	4.3873			94.001	4.38524	93.438	4.53863	4.46193			95.367	1.96787	94.706	1.89412	1.931
			66			152.583	11.2952	146.213	10.237	10.7661			185.638	13.7541	195.03	14.2266	13.9903			97.097	4.56453	99.072	4.74592	4.65523			96.75	4.66493	94.628	4.66044	4.66269			95.983	2.02983	95.565	1.9784	2.00411
			68			164.179	12.5646	154.235	11.0844	11.8245			198.313	15.0557	209.294	15.6543	15.355			98.83	4.7415	101.632	5.00132	4.87141			98.857	4.8793	97.311	4.93509	4.90719			96.534	2.08524	96.26	2.04659	2.06591
			70			175.687	13.8244	166.777	12.4092	13.1168			215.385	16.8088	224.979	17.2243	17.0166			102.571	5.12354	104.56	5.29342	5.20848			101.794	5.17812	99.474	5.1565	5.16731			97.252	2.15745	96.475	2.06768	2.11257
			72			186.131	14.9677	178.153	13.6109	14.2893			228.744	18.1806	239.707	18.6986	18.4396			105.265	5.39866	107.521	5.58882	5.49374			104.114	5.41417	101.38	5.35161	5.38289			97.77	2.20955	97.584	2.17649	2.19302
			74			199.115	16.389	190.589	14.9245	15.6567			246.313	19.9848	258.571	20.5868	20.2858			108.144	5.69267	110.805	5.91644	5.80455			106.984	5.70617	104.301	5.65061	5.67839			99.07	2.34029	97.969	2.21426	2.27727
			76			213.066	17.9162	204.108	16.3525	17.1343			262.644	21.6618	276.169	22.3482	22.005			111.242	6.00904	114.345	6.2696	6.13932			109.509	5.96307	107.437	5.97163	5.96735			99.669	2.40053	99.763	2.39027	2.3954
			78			224.605	19.1793	215.246	17.529	18.3542			275.816	23.0144	291.444	23.8772	23.4458			113.87	6.27741	116.168	6.45147	6.36444			110.926	6.10724	108.843	6.11555	6.1114			99.924	2.42618	99.777	2.39164	2.40891
			80			237.791	20.6228	228.224	18.8999	19.7613			292.764	24.7548	307.463	25.4806	25.1177			116.437	6.53956	120.507	6.88434	6.71195			113.204	6.33901	110.923	6.32847	6.33374			99.981	2.43191	100.378	2.45061	2.44126
			82			252.114	22.1907	242.466	20.4043	21.2975			307.633	26.2817	324.001	27.136	26.7089			120.157	6.91945	123.593	7.19221	7.05583			116.406	6.66479	114.282	6.67231	6.66855			101.09	2.54344	101.351	2.54607	2.54475
			84			264.796	23.579	254.242	21.6482	22.6136			322.531	27.8116	336.977	28.4349	28.1232			123.177	7.22786	127.225	7.55455	7.3912			118.837	6.91213	116.514	6.90079	6.90646			102.398	2.67499	102.316	2.64074	2.65787
			86			274.87	24.6817	264.717	22.7547	23.7182			335.791	29.1733	348.908	29.6291	29.4012			126.236	7.54025	131.122	7.94333	7.74179			120.566	7.08805	119.008	7.15608	7.12207			104.081	2.84425	102.11	2.62053	2.73239
			88			288.103	26.1303	278.206	24.1795	25.1549			346.672	30.2906	359.616	30.7009	30.4958			130.11	7.93587	134.275	8.25788	8.09687			123.902	7.42746	121.218	7.38231	7.40489			104.386	2.87492	104.112	2.81695	2.84594
			90			300.318	27.4675	291.504	25.5842	26.5259			357.267	31.3786	373.229	32.0635	31.7211			133.071	8.23825	137.936	8.62311	8.43068			125.073	7.5466	123.481	7.61396	7.58028			104.659	2.90238	105.189	2.92262	2.9125
			92			307.029	28.2021	301.83	26.675	27.4385			367.994	32.4802	382.674	33.0089	32.7446			135.191	8.45475	142.574	9.08581	8.77028			127.551	7.79872	126.264	7.89884	7.84878			106.128	3.05012	104.508	2.8558	2.95296
			94			317.703	29.3706	310.456	27.5861	28.4784			376.93	33.3978	389.992	33.7414	33.5696			141.62	9.11129	147.007	9.52806	9.31967			129.914	8.03914	128.36	8.1134	8.07627			107.034	3.14124	105.939	2.9962	3.06872
			96			328.809	30.5863	323.684	28.9834	29.7849			386.157	34.3453	400.065	34.7497	34.5475			145.543	9.51191	151.867	10.0129	9.76241			133.563	8.4104	132.499	8.53708	8.47374			107.497	3.1878	107.609	3.16004	3.17392
			98			336.267	31.4028	333.183	29.9868	30.6948			394.175	35.1687	408.494	35.5934	35.3811			148.968	9.86168	156.473	10.4724	10.167			135.279	8.585	134.536	8.7456	8.6653			108.426	3.28123	107.125	3.11256	3.19689
			100			341.757	32.0037	340.431	30.7524	31.3781			400.844	35.8535	415.581	36.3028	36.0782			152.944	10.2677	161.781	11.002	10.6348			139.256	8.98963	137.232	9.02157	9.0056			109.563	3.39558	108.689	3.266	3.33079
			102			349.316	32.8312	349.05	31.6629	32.247			405.346	36.3159	420.42	36.7871	36.5515			157.797	10.7633	166.939	11.5165	11.1399			141.719	9.24022	139.196	9.22261	9.23142			109.861	3.42555	110.899	3.48283	3.45419
			104			355.646	33.5241	356.702	32.4711	32.9976			411.876	36.9864	422.807	37.0261	37.0062			162.391	11.2325	171.865	12.008	11.6202			142.91	9.3614	141.907	9.50012	9.43076			111.922	3.63283	111.08	3.50059	3.56671
			106			360.828	34.0914	363.897	33.2312	33.6613			416.451	37.4562	431.681	37.9143	37.6853			166.957	11.6987	177.879	12.6079	12.1533			146.486	9.72523	144.721	9.78818	9.7567			112.867	3.72787	110.791	3.47223	3.60005
			108			366.698	34.734	371.118	33.9939	34.3639			420.296	37.8511	434.71	38.2175	38.0343			171.335	12.1458	184.793	13.2977	12.7218			149.093	9.99048	147.093	10.031	10.0107			114.357	3.87772	112.364	3.62656	3.75214
			110			371.828	35.2955	376.384	34.5502	34.9229			423.046	38.1335	440.043	38.7513	38.4424			176.576	12.681	190.45	13.8621	13.2716			151.829	10.2688	149.795	10.3076	10.2882			114.206	3.86253	113.71	3.75862	3.81057
			112			377.101	35.8728	382.399	35.1855	35.5292			427.392	38.5798	440.606	38.8077	38.6937			183.119	13.3492	197.924	14.6077	13.9785			156.159	10.7094	154.547	10.794	10.7517			115.698	4.01258	116.284	4.01115	4.01187
			114			382.43	36.4561	388.09	35.7867	36.1214			432.432	39.0973	445.101	39.2576	39.1775			190.201	14.0725	205.964	15.4098	14.7411			158.451	10.9426	156.516	10.9956	10.9691			117.849	4.22891	115.506	3.93482	4.08187
			116			382.765	36.4928	390.184	36.0079	36.2503			432.144	39.0677	446.073	39.3549	39.2113			195.117	14.5745	211.043	15.9165	15.2455			160.98	11.1999	159.295	11.28	11.24			117.814	4.22539	116.814	4.06315	4.14427
			118			387.086	36.9658	393.639	36.3728	36.6693			434.017	39.2601	448.417	39.5895	39.4248			202.207	15.2985	218.922	16.7025	16.0005			164.943	11.6031	162.299	11.5875	11.5953			119.438	4.38872	118.018	4.18128	4.285
			120			391.527	37.452	398.738	36.9114	37.1817			435.828	39.446	450.177	39.7657	39.6059			207.821	15.8718	226.95	17.5034	16.6876			167.432	11.8563	165.965	11.9628	11.9096			119.934	4.4386	118.502	4.22876	4.33368
			122			393.256	37.6412	399.461	36.9878	37.3145			440.164	39.8913	450.671	39.8151	39.8532			215.38	16.6438	234.531	18.2597	17.4517			171.557	12.276	168.68	12.2407	12.2584			122.407	4.68731	119.821	4.35817	4.52274
			Experiment 3	HisFGF2-(Y81pCMF)-WT							HisFGF2-(Y81pCMF)-C77A							HisFGF2-(Y81pCMF)-C95A							HisFGF2-(Y81pCMF)-C77/95A							Buffer control
			Time (min)	Replicate	CF(Triton X-100)	Raw R1	normalized R1	Raw R2	Normalized R2	Mean	Replicate	CF(Triton X-100)	Raw R1	normalized R1	Raw R2	Normalized R2	Mean	Replicate	CF(Triton X-100)	Raw R1	normalized R1	Raw R2	Normalized R2	Mean	Replicate	CF(Triton X-100)	Raw R1	normalized R1	Raw R2	Normalized R2	Mean	Replicate	CF(Triton X-100)	Raw R1	normalized R1	Raw R2	Normalized R2	Mean
			0	R1	1026.98	49.9	0	49.5	0	0	R1	1086.85	51.1	0	50.9	0	0	R1	1079.02	50.3	0	49.6	0	0	R1	1043.68	49.3	0	51.2	0	0	R1	1012.66	74.5	0	76.5	0	0
			2	R2	1069.81	49.944	0.00450322	49.478	-0.0021562	0.00117351	R2	1081.07	51.085	-0.00144822	50.919	0.00184436	0.000198067	R2	1029.57	50.345	0.00437439	49.62	0.00204088	0.00320763	R2	1045.02	49.275	-0.00251413	51.185	-0.00150933	-0.00201173	R2	1076.93	74.523	0.0024516	76.511	0.00109952	0.00177556
			4			50.07	0.0173988	50.467	0.0947748	0.0560868			51.889	0.0761765	51.738	0.0813458	0.0787611			50.532	0.0225524	49.728	0.0130616	0.017807			50.104	0.0808545	51.213	0.00130808	0.0410813			75.525	0.109256	75.741	-0.075867	0.0166947
			6			50.338	0.0448275	50.115	0.0602756	0.0525516			52.022	0.0890174	51.919	0.0989157	0.0939665			50.823	0.0508401	49.46	-0.0142862	0.018277			50.327	0.103281	51.774	0.0577569	0.0805187			76.844	0.249851	77.946	0.144537	0.197194
			8			51.141	0.127011	51.142	0.160931	0.143971			53.044	0.18769	52.508	0.156091	0.17189			51.204	0.0878765	50.697	0.111942	0.0999094			50.91	0.16191	52.232	0.103842	0.132876			77.537	0.323718	79.944	0.34425	0.333984
			10			51.668	0.180948	51.546	0.200527	0.190737			53.948	0.274969	53.164	0.21977	0.247369			52.132	0.178086	50.812	0.123677	0.150882			51.144	0.185442	52.502	0.13101	0.158226			79.294	0.511	80.424	0.392229	0.451615
			12			52.126	0.227822	51.96	0.241102	0.234462			53.798	0.260487	53.02	0.205791	0.233139			51.88	0.15359	50.478	0.0895947	0.121592			50.61	0.131741	52.202	0.100823	0.116282			79.811	0.566108	81.12	0.461799	0.513953
			14			52.311	0.246756	52.545	0.298438	0.272597			54.623	0.340139	53.7	0.2718	0.305969			52.135	0.178378	51.132	0.156331	0.167355			50.93	0.163921	52.762	0.157171	0.160546			80.878	0.679841	81.859	0.535667	0.607754
			16			53.344	0.35248	53.155	0.358223	0.355351			55.174	0.393337	54.674	0.366347	0.379842			52.449	0.208901	51.111	0.154189	0.181545			51.631	0.234418	53.501	0.231531	0.232974			80.869	0.678881	82.571	0.606836	0.642859
			18			54.054	0.425145	54.048	0.445746	0.435445			56.287	0.500795	56.043	0.499238	0.500017			52.63	0.226496	51.438	0.187557	0.207026			51.639	0.235222	54.039	0.285665	0.260444			82.331	0.834718	83.516	0.701295	0.768007
			20			54.668	0.487986	54.462	0.486321	0.487153			57.134	0.582571	55.729	0.468758	0.525664			53.042	0.266546	52.948	0.341643	0.304095			52.672	0.339106	54.581	0.340202	0.339654			82.453	0.847722	84.509	0.800552	0.824137
			22			54.636	0.484711	55.044	0.543363	0.514037			57.441	0.612212	57.342	0.625334	0.618773			53.973	0.357047	52.574	0.303479	0.330263			52.906	0.362638	54.175	0.29935	0.330994			83.341	0.942376	84.692	0.818844	0.88061
			24			56.778	0.703936	56.537	0.68969	0.696813			58.95	0.757903	58.64	0.751332	0.754618			54.863	0.443563	53.923	0.441136	0.44235			53.968	0.469439	55.18	0.400475	0.434957			83.594	0.969343	85.671	0.916701	0.943022
			26			57.304	0.75777	57.968	0.829941	0.793855			60.419	0.899732	60.09	0.892086	0.895909			54.564	0.414497	54.415	0.491342	0.45292			55.022	0.575435	56.025	0.4855	0.530467			84.847	1.1029	85.96	0.945589	1.02425
			28			58.761	0.906888	59.168	0.947552	0.92722			62.494	1.10007	61.393	1.01857	1.05932			55.878	0.542229	55.214	0.572875	0.557552			54.737	0.546773	56.199	0.503009	0.524891			85.016	1.12092	86.19	0.968579	1.04475
			30			60.728	1.1082	60.637	1.09153	1.09987			64.357	1.27994	63.436	1.21689	1.24841			57.144	0.665295	56.223	0.675838	0.670567			55.461	0.619583	57.802	0.664305	0.641944			85.221	1.14277	87.084	1.05794	1.10035
			32			62.297	1.26878	63.267	1.34929	1.30904			65.986	1.43722	65.796	1.44597	1.4416			57.821	0.731106	56.76	0.730635	0.73087			56.849	0.759167	58.897	0.774486	0.766827			86.197	1.2468	87.25	1.07453	1.16067
			34			64.407	1.48473	65.792	1.59676	1.54075			69.176	1.7452	68.517	1.71011	1.72765			58.864	0.832494	57.815	0.838292	0.835393			58.661	0.941392	59.383	0.823389	0.88239			86.785	1.30948	88.861	1.23556	1.27252
			36			66.654	1.7147	67.995	1.81268	1.76369			71.407	1.9606	70.619	1.91415	1.93738			59.699	0.913663	60.056	1.06697	0.990318			58.54	0.929223	61.323	1.01859	0.973909			87.65	1.40168	88.887	1.23816	1.31992
			38			69.296	1.9851	71.563	2.16238	2.07374			74.806	2.28877	74.19	2.26079	2.27478			61.599	1.09836	60.308	1.09269	1.09552			60.285	1.10471	62.274	1.11429	1.1095			87.148	1.34817	89.482	1.29764	1.3229
			40			72.578	2.321	74.27	2.42769	2.37434			77.819	2.57967	77.061	2.53948	2.55958			62.583	1.19401	62.557	1.32218	1.2581			61.584	1.23534	64.1	1.29802	1.26668			87.738	1.41106	89.95	1.34442	1.37774
			42			75.465	2.61647	78.216	2.81443	2.71545			83.286	3.1075	82.07	3.02571	3.06661			64.399	1.37054	62.977	1.36504	1.36779			63.365	1.41445	65.294	1.41816	1.41631			88.549	1.4975	90.819	1.43128	1.46439
			44			79.314	3.0104	82.343	3.21891	3.11466			87.164	3.48191	86.072	3.41419	3.44805			64.927	1.42187	65.051	1.57668	1.49928			64.218	1.50023	67.358	1.62585	1.56304			89.519	1.6009	91.709	1.52024	1.56057
			46			83.145	3.40249	86.081	3.58527	3.49388			91.395	3.89041	90.148	3.80986	3.85013			67.345	1.65692	66.428	1.7172	1.68706			65.829	1.66224	67.747	1.66499	1.66362			89.903	1.64183	92.366	1.58591	1.61387
			48			87.908	3.88997	91.213	4.08826	3.98911			97.414	4.47153	95.54	4.33327	4.4024			69.166	1.83394	68.621	1.94098	1.88746			68.03	1.88359	69.773	1.86885	1.87622			90.129	1.66592	92.5	1.5993	1.63261
			50			92.887	4.39955	96.718	4.6278	4.51367			102.521	4.9646	100.914	4.85493	4.90976			69.795	1.89508	70.048	2.0866	1.99084			69.389	2.02026	71.114	2.00378	2.01202			90.858	1.74362	93.127	1.66198	1.7028
			52			99.527	5.07912	103.767	5.31866	5.19889			110.726	5.75678	108.834	5.62373	5.69025			71.434	2.05441	71.317	2.21609	2.13525			71.007	2.18297	72.687	2.16206	2.17252			91.607	1.82346	94.329	1.78212	1.80279
			54			105.889	5.73025	110.396	5.96836	5.84931			118.055	6.46438	116.82	6.39894	6.43166			74.262	2.32931	74.058	2.49579	2.41255			72.975	2.38088	74.897	2.38444	2.38266			92.435	1.91172	94.863	1.8355	1.87361
			56			115.008	6.66354	119.719	6.8821	6.77282			127.645	7.39028	125.815	7.2721	7.33119			76.474	2.54434	76.522	2.74723	2.64578			75.409	2.62566	76.744	2.57028	2.59797			93.133	1.98612	96.379	1.98704	1.98658
			58			121.433	7.32111	128.62	7.75448	7.5378			137.413	8.33336	135.45	8.20738	8.27037			77.76	2.66935	78.506	2.94969	2.80952			76.12	2.69716	79.223	2.81973	2.75844			93.205	1.99379	96.093	1.95845	1.97612
			60			131.225	8.32329	139.291	8.80034	8.56181			148.958	9.44801	147.018	9.3303	9.38916			80.288	2.91509	81.063	3.21061	3.06285			78.588	2.94536	80.916	2.99008	2.96772			94.039	2.08269	97.123	2.0614	2.07205
			62			141.393	9.36394	149.494	9.80033	9.58213			160.707	10.5823	158.24	10.4196	10.501			81.967	3.0783	82.929	3.40103	3.23966			80.572	3.14488	81.888	3.08788	3.11638			94.306	2.11115	96.005	1.94965	2.0304
			64			154.038	10.6581	161.694	10.996	10.8271			174.977	11.9601	173.74	11.9242	11.9422			84.921	3.36546	85.554	3.66889	3.51717			83.049	3.39398	84.832	3.38411	3.38905			96.646	2.36058	98.944	2.24342	2.302
			66			164.371	11.7156	174.544	12.2555	11.9856			188.97	13.3111	186.348	13.1481	13.2296			85.799	3.45081	87.676	3.88543	3.66812			83.816	3.47111	85.363	3.43754	3.45433			96.131	2.30568	98.834	2.23243	2.26905
			68			176.516	12.9586	186.817	13.4583	13.2085			204.193	14.7808	201.245	14.5942	14.6875			88.249	3.68897	89.835	4.10574	3.89735			86.039	3.69467	87.743	3.67702	3.68585			96.303	2.32401	99.136	2.26262	2.29332
			70			189.203	14.2571	200.807	14.8295	14.5433			219.96	16.3031	218.284	16.2482	16.2757			91.031	3.9594	92.592	4.38708	4.17324			87.771	3.86885	90.054	3.90956	3.8892			97.468	2.44819	100.668	2.41575	2.43197
			72			204.552	15.828	215.59	16.2783	16.0532			238.66	18.1086	236.112	17.9788	18.0437			93.609	4.21001	95.252	4.65851	4.43426			90.852	4.17869	92.357	4.14129	4.15999			98.678	2.57717	101.038	2.45273	2.51495
			74			217.855	17.1895	229.226	17.6148	17.4022			252.279	19.4235	250.573	19.3825	19.403			96.372	4.47859	97.216	4.85893	4.66876			92.702	4.36473	93.991	4.30571	4.33522			98.91	2.6019	101.159	2.46483	2.53336
			76			231.543	18.5904	244.203	19.0827	18.8366			269.226	21.0597	267.16	20.9927	21.0262			98.203	4.65658	100.929	5.23782	4.9472			94.036	4.49889	95.363	4.44376	4.47133			99.853	2.70241	101.623	2.51121	2.60681
			78			245.288	19.9972	259.854	20.6166	20.3069			284.787	22.562	283.394	22.5685	22.5653			101.418	4.96911	103.102	5.45956	5.21433			96.064	4.70283	97.672	4.6761	4.68947			101.066	2.83171	103.034	2.65225	2.74198
			80			262.284	21.7366	274.67	22.0687	21.9027			304.078	24.4245	302.447	24.418	24.4213			104.868	5.30448	106.404	5.79651	5.55049			98.986	4.99669	100.845	4.99537	4.99603			101.38	2.86518	104.259	2.77469	2.81994
			82			275.902	23.1304	287.746	23.3503	23.2403			316.846	25.6573	316.004	25.734	25.6956			108.55	5.6624	110.329	6.19703	5.92972			101.029	5.20214	103.016	5.21382	5.20798			101.939	2.92476	105.082	2.85696	2.89086
			84			287.264	24.2932	302.243	24.7711	24.5322			331.729	27.0942	328.243	26.9221	27.0081			111.855	5.98367	114.697	6.64276	6.31322			104.547	5.55593	105.575	5.47131	5.51362			103.019	3.03988	105.189	2.86765	2.95377
			86			300.632	25.6614	314.841	26.0058	25.8336			347.413	28.6085	344.149	28.4661	28.5373			114.208	6.2124	118.993	7.08114	6.64677			106.622	5.7646	108.763	5.7921	5.77835			103.421	3.08273	106.476	2.9963	3.03951
			88			312.666	26.893	327.801	27.276	27.0845			357.253	29.5585	355.708	29.5881	29.5733			119.212	6.69884	122.683	7.45768	7.07826			108.612	5.96473	110.942	6.01135	5.98804			104.128	3.15809	106.681	3.01679	3.08744
			90			323.997	28.0527	340.301	28.5012	28.2769			368.743	30.6678	367.022	30.6864	30.6771			123.208	7.08728	127.199	7.91852	7.5029			113.165	6.4226	113.788	6.29772	6.36016			103.993	3.1437	106.421	2.9908	3.06725
			92			336.646	29.3473	349.965	29.4483	29.3978			380.466	31.7997	377.014	31.6563	31.728			127.861	7.53959	132.183	8.4271	7.98335			115.865	6.69413	117.008	6.62172	6.65792			106.967	3.46071	108.815	3.23009	3.3454
			94			348.169	30.5266	361.824	30.6106	30.5686			390.859	32.8031	386.758	32.6022	32.7026			132.252	7.96644	136.623	8.88018	8.42331			118.38	6.94705	120.127	6.93556	6.94131			107.026	3.467	109.125	3.26108	3.36404
			96			356.313	31.3601	370.029	31.4148	31.3875			400.209	33.7058	397.697	33.6641	33.6849			137.913	8.51673	143.004	9.53132	9.02403			122.257	7.33694	122.582	7.18259	7.25976			107.96	3.56655	110.646	3.41312	3.48983
			98			366.334	32.3857	379.082	32.302	32.3439			406.219	34.2861	403.479	34.2253	34.2557			141.724	8.8872	149.087	10.1521	9.51963			124.501	7.56261	124.877	7.41352	7.48806			108.551	3.62955	110.059	3.35444	3.49199
			100			375.918	33.3666	388.318	33.2073	33.2869			416.142	35.2441	410.111	34.8691	35.0566			148.242	9.5208	154.278	10.6818	10.1013			128.176	7.93219	127.335	7.66084	7.79652			109.605	3.7419	111.262	3.47469	3.60829
			102			383.092	34.1009	395.115	33.8734	33.9871			420.441	35.6592	416.675	35.5063	35.5827			153.969	10.0775	159.294	11.1936	10.6356			129.96	8.1116	131.803	8.11042	8.11101			109.641	3.74573	111.985	3.54696	3.64634
			104			390.481	34.8571	401.202	34.47	34.6636			426.952	36.2878	423.638	36.1822	36.235			159.742	10.6387	166.365	11.9152	11.2769			132.866	8.40384	134.356	8.36731	8.38557			111.222	3.91425	114.372	3.78555	3.8499
			106			393.982	35.2154	406.688	35.0077	35.1115			432.321	36.8062	426.162	36.4272	36.6167			164.097	11.062	173.277	12.6205	11.8413			135.819	8.70081	137.16	8.64945	8.67513			111.451	3.93866	114.48	3.79635	3.86751
			108			400.765	35.9096	412.386	35.5661	35.7379			435.267	37.0906	434.669	37.253	37.1718			173.612	11.987	180.581	13.3658	12.6764			138.801	9.00069	140.427	8.97819	8.98944			113.356	4.14172	115.103	3.85862	4.00017
			110			401.685	36.0038	415.67	35.888	35.9459			437.831	37.3381	432.458	37.0384	37.1883			178.032	12.4166	186.201	13.9393	13.178			140.813	9.20303	143.368	9.27411	9.23857			114.46	4.2594	115.211	3.86942	4.06441
			112			411.168	36.9743	423.536	36.6589	36.8166			441.249	37.6682	437.84	37.5608	37.6145			186.339	13.2242	194.026	14.7378	13.981			145.198	9.64401	146.618	9.60114	9.62257			114.293	4.2416	117.109	4.05913	4.15037
			114			415.04	37.3706	428.548	37.1502	37.2604			451.075	38.6168	446.775	38.4281	38.5225			192.817	13.8539	202.843	15.6375	14.7457			148.299	9.95586	150.405	9.98219	9.96903			115.358	4.35512	116.8	4.02825	4.19168
			116			417.732	37.6461	429.173	37.2114	37.4288			451.669	38.6742	445.212	38.2764	38.4753			201.19	14.6678	209.6	16.327	15.4974			150.013	10.1282	154.222	10.3663	10.2472			116.774	4.50605	117.661	4.11431	4.31018
			118			418.491	37.7238	433.537	37.6391	37.6815			452.886	38.7917	443.853	38.1445	38.4681			207.775	15.3079	217.714	17.155	16.2315			151.122	10.2398	156.303	10.5757	10.4077			115.959	4.41918	120.277	4.3758	4.39749
			120			423.164	38.2021	434.82	37.7649	37.9835			456.004	39.0927	449.413	38.6842	38.8885			217.22	16.2261	227.327	18.136	17.181			157.117	10.8426	159.612	10.9086	10.8756			117.813	4.6168	119.281	4.27624	4.44652
			122			425.978	38.4901	435.714	37.8525	38.1713			456.159	39.1077	448.795	38.6242	38.8659			223.93	16.8783	233.29	18.7445	17.8114			160.66	11.1989	161.948	11.1437	11.1713			119.501	4.79672	121.978	4.54582	4.67127
