## Supplemental Data 6 for "Disulfide bridge-dependent dimerization triggers FGF2 membrane translocation into the extracellular space"

### Sheet: Fig.5A,B
Fig.5	GUVs: PM+2mol%PIP2	± long-chain Heparin																Panel A - raw data						Panel A
																								Max at 0 µm
	Panel B				positive for	positive for	% of GUVs positive for											ImageJ RadialProfile	HisFGF2-Y81pCMF-WT					ImageJ RadialProfile	HisFGF2-Y81pCMF-WT
	FGF2-Y81pCMF-GFP	long-chain Heparin		GUVs counted	Alexa 647 tracer	Translocation	Alexa 647 tracer	Translocation		Chart Fig.5B	Tracer 647			GFP					WT	C77A	C95A	C77/95A			WT	C77A	C95A	C77/95A
	-WT	+	Exp.1	26	6	6	23.0769	23.0769			Mean	SD	n	Mean	SD	n		Radius (µm)	Intensity (RFU) of GFP					Radius (µm)	Intensity (RFU) of GFP
			Exp.2	30	11	10	36.6667	33.3333		PIP2 +WT +H	39.9	11.44	6	30.58	6.4	6		0.1395	13	15	5	4.75		-4.6038	12.832	20.219	5.537	5.2429
			Exp.3	49	26	15	53.0612	30.6122		PIP2 +WT NO H	37.38	12.59	6	1.53	1.4	6		0.279	15.812	24.062	6.375	4.875		-4.4643	13.246	19.962	5.685	5.2632
			Exp.4	101	53	42	52.4752	41.5842		PIP2 +C77A +H	40.57	8.69	3	29.5	2.82	3		0.4185	11.9	20.1	4.85	3.85		-4.3248	13.255	20.935	6.295	4.5893
			Exp.5	90	31	25	34.4444	27.7778		PIP2 +C77A NO H	41.63	16.8	3	0	0	3		0.558	13.25	21	5.667	4.0833		-4.1853	13.263	20.489	7.115	5.2557
			Exp.6	96	38	26	39.5833	27.0833		PIP2 +C95A +H	26.67	2.51	3	13.13	7.1	3		0.6975	11.525	21.45	5.925	4.525		-4.0458	12.421	20.667	6.24	5.122
			Mean				39.8846	30.578		PIP2 +C95A NO H	20.83	7.8	3	0.57	0.98	3		0.8371	12.361	19.861	5.25	4.8611		-3.9063	13.379	20.229	6.095	5.2222
			SD				11.4428	6.40388		PIP2 +C77/95A+H	11.3	9.83	3	10.1	8.79	3		0.9766	11.458	18.042	5.021	4.1042		-3.7668	13.391	19.793	6.5	5.2056
			n				6	6		PIP2 +C77/95A NO H	15.03	3.48	3	1.03	1.04	3		1.1161	13.25	21.161	5.679	4.4821		-3.6272	13.212	21.092	6.175	4.7021
																		1.2556	12.036	21.107	5.071	4.6071		-3.4877	12.438	20.708	7.048	5.3702
	-WT	-	Exp.1	88	28	3	31.8182	3.40909										1.3951	11.662	21.044	5.838	5.1618		-3.3482	12.841	20.379	7.028	5.145
			Exp.2	29	6	0	20.6897	0										1.5346	11.719	20.219	6.359	5.0469		-3.2087	12.84	19.833	6.875	5.0865
			Exp.3	46	27	1	58.6957	2.17391										1.6741	11.925	19.962	5.537	3.95		-3.0692	13.717	19.669	6.121	5.4693
			Exp.4	119	50	3	42.0168	2.52101										1.8136	12.261	20.935	5.685	4.7717		-2.9297	13.577	20.086	7.684	5.7212
			Exp.5	85	30	0	35.2941	0										1.9531	11.273	20.489	6.295	5.1136		-2.7902	13.473	20.375	7.292	5.8319
			Exp.6	95	34	1	35.7895	1.05263										2.0926	12.208	20.667	7.115	5.0104		-2.6507	14.182	20.679	7.017	5.7675
			Mean				37.384	1.52611										2.2321	12.594	20.229	6.24	5.0625		-2.5112	13.526	20.409	7.043	5.5938
			SD				12.5876	1.40266										2.3717	12.672	19.793	6.095	4.6379		-2.3717	13.25	21.872	7.361	5.875
			n				6	6										2.5112	13.083	21.092	6.5	4.3417		-2.2322	14.289	20.678	7.756	6.1695
																		2.6507	12.308	20.708	6.175	4.9083		-2.0926	14.997	22.478	7.936	6.3456
	C77A	+	Exp.3	79	40	25	50.6329	31.6456										2.7902	12.492	20.379	7.048	5.0645		-1.9531	15.724	21.718	8.702	6.447
			Exp.4	85	30	26	35.2941	30.5882										2.9297	12.125	19.833	7.028	5.3194		-1.8136	14.82	23.01	8.095	6.9688
			Exp.6	95	34	25	35.7895	26.3158										3.0692	13.14	19.669	6.875	5.0147		-1.6741	16.491	22.575	9.212	7.3551
			Mean				40.5722	29.5165										3.2087	11.836	20.086	6.121	5.2429		-1.5346	17.362	23.76	9.588	8.0368
			SD				8.71638	2.82189										3.3482	12.763	20.375	7.684	5.2632		-1.3951	17.635	25.101	10.269	8.6926
			n				3	3										3.4877	12.833	20.679	7.292	4.5893		-1.2556	19.658	24.865	10.853	8.3185
																		3.6272	12.295	20.409	7.017	5.2557		-1.1161	19.602	26.996	12.311	9.3365
		-	Exp.3	43	26	0	60.4651	0										3.7667	11.902	21.872	7.043	5.122		-0.9766	23.886	29.285	12.832	11.1414
			Exp.4	97	35	0	36.0825	0										3.9062	11.861	20.678	7.361	5.2222		-0.8371	26.747	31.082	15.085	12.3839
			Exp.6	99	28	0	28.2828	0										4.0458	12.894	22.478	7.756	5.2056		-0.6976	32.278	35.214	17.64	15.213
			Mean				41.6101	0										4.1853	12.399	21.718	7.936	4.7021		-0.558	42.028	41.805	22.077	19.4808
			SD				16.7881	0										4.3248	12.692	23.01	8.702	5.3702		-0.4185	59.153	57	30.875	27.4244
			n				3	3										4.4643	12.815	22.575	8.095	5.145		-0.279	104.912	96.125	51.354	39.2963
																		4.6038	12.832	23.76	9.212	5.0865		-0.1395	172.502	170.368	85.917	62.4335
	C95A	+	Exp.1	33	9	2	27.2727	6.06061										4.7433	13.246	25.101	9.588	5.4693		0	203.723	231.047	119.985	89.1264
			Exp.3	59	17	12	28.8136	20.339										4.8828	13.255	24.865	10.269	5.7212		0.1395	177.677	210.129	105.645	81.4457
			Exp.5	92	22	12	23.913	13.0435										5.0223	13.263	26.996	10.853	5.8319		0.279	123.971	134.361	56.808	60.0483
			Mean				26.6664	13.1477										5.1618	12.421	29.285	12.311	5.7675		0.4185	75.144	68.88	25.532	46.8315
			SD				2.50588	7.13976										5.3013	13.379	31.082	12.832	5.5938		0.558	38.607	37.824	15.951	27.4158
			n				3	3										5.4408	13.391	35.214	15.085	5.875		0.6975	21.834	23.47	11.598	15.3351
																		5.5804	13.212	41.805	17.64	6.1695		0.837	15.733	17.131	10.09	10.2372
		-	Exp.1	91	18	0	19.7802	0										5.7199	12.438	57	22.077	6.3456		0.9766	12.541	13.139	9.167	8.525
			Exp.3	59	8	1	13.5593	1.69492										5.8594	12.841	96.125	30.875	6.447		1.1161	9.89	11.304	8.424	7.616
			Exp.5	103	30	0	29.1262	0										5.9989	12.84	170.368	51.354	6.9688		1.2556	8.397	10.311	7.867	7.0185
			Mean				20.8219	0.564972										6.1384	13.717	231.047	85.917	7.3551		1.3951	7.271	8.972	7.907	6.88
			SD				7.83555	0.97856										6.2779	13.577	210.129	119.985	8.0368		1.5346	7.036	7.859	7.552	6.2547
			n				3	3										6.4174	13.473	134.361	105.645	8.6926		1.6741	6.882	7.167	7.571	5.9204
																		6.5569	14.182	68.88	56.808	8.3185		1.8136	6.573	7.024	7.077	5.6322
	C77/95A	+	Exp.1	22	0	0	0	0										6.6964	13.526	37.824	25.532	9.3365		1.9531	6.369	7.06	7.182	5.6562
			Exp.2	25	4	4	16	16										6.8359	13.25	23.47	15.951	11.1414		2.0926	5.85	6.242	6.747	5.4626
			Exp.5	84	15	12	17.8571	14.2857										6.9754	14.289	17.131	11.598	12.3839		2.2321	5.733	6.276	7.242	5.4583
			Mean				11.2857	10.0952										7.115	14.997	13.139	10.09	15.213		2.3716	5.837	6.281	6.755	5.4935
			SD				9.81773	8.78465										7.2545	15.724	11.304	9.167	19.4808		2.5112	5.604	6.074	6.508	5.5065
			n				3	3										7.394	14.82	10.311	8.424	27.4244		2.6507	5.542	6.097	6.74	5.3887
																		7.5335	16.491	8.972	7.867	39.2963		2.7902	5.312	6.018	6.845	5.1979
		-	Exp.1	81	11	0	13.5802	0										7.673	17.362	7.859	7.907	62.4335		2.9297	5.446	5.569	6.745	5.2339
			Exp.2	48	6	1	12.5	2.08333										7.8125	17.635	7.167	7.552	89.1264		3.0692	5.258	5.548	6.889	5.1261
			Exp.5	100	19	1	19	1										7.952	19.658	7.024	7.571	81.4457		3.2087	4.978	6.007	6.916	5.252
			Mean				15.0267	1.02778										8.0915	19.602	7.06	7.077	60.0483		3.3482	4.926	5.721	6.346	5.0788
			SD				3.48307	1.04194										8.231	23.886	6.242	7.182	46.8315		3.4877	5.019	5.644	6.737	4.914
			n				3	3										8.3705	26.747	6.276	6.747	27.4158		3.6272	5.276	5.69	6.318	5.2015
																		8.51	32.278	6.281	7.242	15.3351		3.7667	5.146	5.572	6.517	5.1964
																		8.6496	42.028	6.074	6.755	10.2372		3.9062	4.906	5.346	6.7	5.1493
																		8.7891	59.153	6.097	6.508	8.525		4.0457	4.776	5.289	6.737	4.9033
																		8.9286	104.912	6.018	6.74	7.616		4.1853	4.557	5.494	6.798	5.2353
																		9.0681	172.502	5.569	6.845	7.0185		4.3248	5.033	5.116	6.531	5.1775
																		9.2076	203.723	5.548	6.745	6.88		4.4643	5.033	5.275	6.651	5.1947
																		9.3471	177.677	6.007	6.889	6.2547		4.6038	4.775	5.24	6.582	4.9467
																		9.4866	123.971	5.721	6.916	5.9204
																		9.6261	75.144	5.644	6.346	5.6322
																		9.7656	38.607	5.69	6.737	5.6562
																		9.9051	21.834	5.572	6.318	5.4626
																		10.0446	15.733	5.346	6.517	5.4583
																		10.1842	12.541	5.289	6.7	5.4935
																		10.3237	9.89	5.494	6.737	5.5065
																		10.4632	8.397	5.116	6.798	5.3887
																		10.6027	7.271	5.275	6.531	5.1979
																		10.7422	7.036	5.24	6.651	5.2339
																		10.8817	6.882	5.611	6.582	5.1261
																		11.0212	6.573	5.25	6.796	5.252
																		11.1607	6.369	5.425	6.446	5.0788
																		11.3002	5.85	5.22	6.228	4.914
																		11.4397	5.733	5.22	6.705	5.2015
																		11.5792	5.837	5.31	6.484	5.1964
																		11.7188	5.604	5.216	6.56	5.1493
																		11.8583	5.542	5.097	6.363	4.9033
																		11.9978	5.312	5.162	6.408	5.2353
																		12.1373	5.446	5.076	6.763	5.1775
																		12.2768	5.258	5.149	6.651	5.1947
																		12.4163	4.978	5.338	6.625	4.9467
																		12.5558	4.926	5.172	6.837	5.1721
																		12.6953	5.019	5.25	6.602	4.9705
																		12.8348	5.276	5.2	6.202	4.9948
																		12.9743	5.146	5.002	6.481	5.0976
																		13.1138	4.906	5.26	6.533	5.0641
																		13.2533	4.776	5.217	6.476	5.0534
																		13.3929	4.557	5.177	6.335	5.0717
																		13.5324	5.033	5.334	6.612	5.0127
																		13.6719	5.033	5.266	6.558	5.1727
																		13.8114	4.775	5.253	6.416	5.0916
																		13.9509	4.74	5.293	6.298	5.2928
