## Supplemental Data 7 for "Disulfide bridge-dependent dimerization triggers FGF2 membrane translocation into the extracellular space"

### Sheet: Fig.6A,B
Fig.6	GUVs: PM+2mol%Ni-NTA	± long-chain Heparin																Panel A - raw data						Panel A
																								Max at 0 µm
					positive for	positive for	% of GUVs positive for											ImageJ RadialProfile	HisFGF2-Y81pCMF-WT					ImageJ RadialProfile	HisFGF2-Y81pCMF-WT
	FGF2-Y81pCMF-GFP	long-chain Heparin		GUVs counted	Alexa 647 tracer	Translocation	Alexa 647 tracer	Translocation		Chart Fig.6	Tracer 647			GFP					WT	C77A	C95A	C77/95A			WT	C77A	C95A	C77/95A
	-WT	+	Exp.1	91	4	0	4.3956	0			Mean	SD	n	Mean	SD	n		Radius (µm)	Intensity (RFU) of GFP					Radius (µm)	Intensity (RFU) of GFP
			Exp.2	129	11	1	8.52713	0.775194		Ni+ WT +H	10	6.48	3	0.67	0.61	3		0.279	3.25	6.375	2.5	1.375		-4.7433	2.5435	6.005	3.3625	2.6771
			Exp.3	82	14	1	17.0732	1.21951		Ni+ WT NO H	6.1	2.82	3	0	0	3		0.558	1.625	4	2.75	2.875		-4.4643	2.6477	5.7933	3.337	2.3879
			Mean				9.99864	0.664902		Ni+ C77A +H	8.13	3.8	3	0.27	0.46	3		0.8371	1.7	4.45	3.5	2.4		-4.1853	2.8021	6.4518	3.5568	2.2417
			SD				6.46561	0.617192		Ni+ C77A NO H	7.17	1.9	3	0	0	3		1.1161	2.2083	4.375	3.25	2.0417		-3.9063	2.6667	6.4615	3.625	2.825
			n				3	3		Ni+ C95A +H	10.46	0.41	3	2.29	3.96	3		1.3951	2.775	4.65	3.3	1.875		-3.6272	2.7414	6.8793	3.6042	2.6613
										Ni+ C95A NO H	7.82	5.21	3	0.6	1.03	3		1.6741	1.6667	5.5556	2.8889	2.0833		-3.3482	3.025	7.943	3.8621	2.9097
	-WT	-	Exp.1	117	10	0	8.54701	0		Ni+ C77,95A+H	5.73	2.03	3	0.7	0.66	3		1.9531	2.1667	4.9375	2.9375	2.0417		-3.0692	3.6167	7.8555	3.6167	3.4853
			Exp.2	147	10	0	6.80272	0		Ni+ C77,95A NO H	6.83	2.64	3	0	0	3		2.2321	2.1786	4.8393	3.2321	1.7143		-2.7902	3.7419	8.2298	4.25	3.8786
			Exp.3	133	4	0	3.00752	0										2.5112	2.3929	4.6786	3.2321	1.8929		-2.5112	4.3472	8.9449	4.3468	3.8553
			Mean				6.11908	0										2.7902	2.3382	5.4559	2.9265	2.2647		-2.2322	4.1103	9.4522	4.8472	3.5714
			SD				2.83231	0										3.0692	3.0312	5.2188	3.1875	2.2031		-1.9531	4.0143	11.875	5.2353	4.4489
			n				3	3										3.3482	2.75	4.625	3.3625	2.2125		-1.6741	5.3289	12.934	5.05	5.2195
																		3.6272	2.5435	4.2935	3.337	2.5652		-1.3951	6.6429	15.9601	5.7763	6.8571
	C77A	+	Exp.1	89	5	0	5.61798	0										3.9062	2.6477	4.4091	3.5568	2.2273		-1.1161	8.6761	20.5846	8.4583	8.5469
			Exp.2	128	16	1	12.5	0.78125										4.1853	2.8021	5.0104	3.625	2.625		-0.8371	12.3598	28.5878	11.0966	11.766
			Exp.3	128	8	0	6.25	0										4.4643	2.6667	4.9062	3.6042	2.6771		-0.558	23.3393	42.839	20.7378	21.8942
			Mean				8.12266	0.260417										4.7433	2.7414	4.3707	3.8621	2.3879		-0.279	52.7917	65.2532	48.7143	44.505
			SD				3.80404	0.451055										5.0223	3.025	4.625	3.6167	2.2417		0	63.3351	77.3586	75.4167	68.7067
			n				3	3										5.3013	3.6167	4.8583	4.25	2.825		0.279	32.3462	53.9018	45.9468	36.0702
																		5.5804	3.7419	4.9032	4.3468	2.6613		0.558	14.88	25.1636	15.7115	11.1587
		-	Exp.1	127	9	0	7.08661	0										5.8594	4.3472	5.1736	4.8472	2.9097		0.837	5.75	14.8333	8.285	5.556
			Exp.2	151	8	0	5.29801	0										6.1384	4.1103	5.2132	5.2353	3.4853		1.1161	4.6053	9.4448	5.8317	4.1798
			Exp.3	110	10	0	9.09091	0										6.4174	4.0143	5.5429	5.05	3.8786		1.3951	3.6875	7.8457	4.5877	3.1562
			Mean				7.15851	0										6.6964	5.3289	5.3224	5.7763	3.8553		1.6741	3.0603	7.1862	4.2548	2.6129
			SD				1.89747	0										6.9754	6.6429	5.1071	8.4583	3.5714		1.9531	2.614	5.9913	3.7069	2.5847
			n				3	3										7.2545	8.6761	5.3182	11.0966	4.4489		2.2321	2.7148	5.9361	3.5526	2.364
																		7.5335	12.3598	5.2561	20.7378	5.2195		2.5112	2.3468	5.2775	3.5352	2.3068
	C95A	+	Exp.1	104	11	0	10.5769	0										7.8125	23.3393	5.5119	48.7143	6.8571		2.7902	2.1102	5.144	3.3589	1.9271
			Exp.2	100	10	0	10	0										8.0915	52.7917	5.8854	75.4167	8.5469		3.0692	2.3493	5.3214	3.2797	2.0362
			Exp.3	102	11	7	10.7843	6.86275										8.3705	63.3351	5.7766	45.9468	11.766		3.3482	2.4242	4.9948	3.4338	1.9779
			Mean				10.4537	2.28758										8.6496	32.3462	5.5913	15.7115	21.8942		3.6272	2.4271	4.926	2.8939	1.9628
			SD				0.406407	3.96221										8.9286	14.88	6.005	8.285	44.505		3.9062	2.0435	4.9425	3.1181	2.0342
			n				3	3										9.2076	5.75	5.7933	5.8317	68.7067		4.1853	2.4743	4.9356	3.2246	2.0288
																		9.4866	4.6053	6.4518	4.5877	36.0702		4.4643	2.0912	4.787	3.0037	1.8125
		-	Exp.1	138	19	0	13.7681	0										9.7656	3.6875	6.4615	4.2548	11.1587		4.7433	2.589	4.8725	2.9932	1.9494
			Exp.2	115	5	0	4.34783	0										10.0446	3.0603	6.8793	3.7069	5.556
			Exp.3	56	3	1	5.35714	1.78571										10.3237	2.614	7.943	3.5526	4.1798
			Mean				7.82436	0.595238										10.6027	2.7148	7.8555	3.5352	3.1562
			SD				5.17212	1.03098										10.8817	2.3468	8.2298	3.3589	2.6129
			n				3	3										11.1607	2.1102	8.9449	3.2797	2.5847
																		11.4397	2.3493	9.4522	3.4338	2.364
	C77/95A	+	Exp.1	75	5	1	6.66667	1.33333										11.7188	2.4242	11.875	2.8939	2.3068
			Exp.2	118	4	1	3.38983	0.847458										11.9978	2.4271	12.934	3.1181	1.9271
			Exp.3	113	8	0	7.07965	0										12.2768	2.0435	15.9601	3.2246	2.0362
			Mean				5.71205	0.72693										12.5558	2.4743	20.5846	3.0037	1.9779
			SD				2.02167	0.674789										12.8348	2.0912	28.5878	2.9932	1.9628
			n				3	3										13.1138	2.589	42.839	3.0068	2.0342
																		13.3929	2.625	65.2532	2.9359	2.0288
		-	Exp.1	119	5	0	4.20168	0										13.6719	2.5461	77.3586	3.0132	1.8125
			Exp.2	116	11	0	9.48276	0										13.9509	2.8571	53.9018	2.9226	1.9494
			Exp.3	118	8	0	6.77966	0										14.2299	2.7191	25.1636	3.1142	2.0309
			Mean				6.82137	0										14.5089	2.641	14.8333	3.125	1.8109
			SD				2.64079	0										14.7879	2.6512	9.4448	3.0669	2.064
			n				3	3										15.067	2.6389	7.8457	2.7932	2.108
																		15.346	3	7.1862	3.2739	1.7234
																		15.625	2.8663	5.9913	3.0058	1.8547
																		15.904	2.7528	5.9361	2.9444	2.0278
																		16.183	2.8324	5.2775	3	1.794
																		16.4621	2.9049	5.144	3.0571	1.9266
																		16.7411	2.7015	5.3214	2.977	2.0944
																		17.0201		4.9948
																		17.2991		4.926
																		17.5781		4.9425
																		17.8571		4.9356
																		18.1362		4.787
																		18.4152		4.8725
																		18.6942		4.7807
																		18.9732		4.6482
																		19.2522		4.5986
																		19.5312		4.6897
																		19.8103		4.7196
																		20.0893		4.6271
