## Supplemental Data 10 for "Disulfide bridge-dependent dimerization triggers FGF2 membrane translocation into the extracellular space"

### Sheet: Fig. 9Bd
Distance from Membrane Surface [nm]	E (kT)	stddev from bootstrapping			GROMACS Command: gmx wham -it TPR.dat -ix PULLX.dat -o -hist -unit kT -nBootstrap 200 -b 50000 -min 1.5 -max 5.9
1.511	0	0
1.533	-0.920406	0.0385844
1.555	-1.83044	0.0237022
1.577	-2.76926	0.0138522
1.599	-3.76277	0.017466
1.621	-4.48752	0.0669761
1.643	-5.069	0.0932946
1.665	-5.50196	0.0689677
1.687	-5.78869	0.0673366
1.709	-5.99815	0.072261
1.731	-6.11451	0.0800218
1.753	-6.23199	0.079896
1.775	-6.29361	0.0962522
1.797	-6.39498	0.124384
1.819	-6.46434	0.128768
1.841	-6.56066	0.103541
1.863	-6.54244	0.121216
1.885	-6.6014	0.171081
1.907	-6.78631	0.186372
1.929	-6.91553	0.211143
1.951	-6.88399	0.220876
1.973	-6.81497	0.221999
1.995	-6.64442	0.221738
2.017	-6.40062	0.230026
2.039	-6.23724	0.265551
2.061	-6.14081	0.327218
2.083	-6.05507	0.367276
2.105	-5.94742	0.356154
2.127	-5.71476	0.377857
2.149	-5.34817	0.377293
2.171	-4.96162	0.378931
2.193	-4.50205	0.377738
2.215	-4.0153	0.386036
2.237	-3.63309	0.402316
2.259	-3.30876	0.409894
2.281	-2.89671	0.408562
2.303	-2.4249	0.407913
2.325	-1.96356	0.40924
2.347	-1.46458	0.405824
2.369	-0.973399	0.406497
2.391	-0.453448	0.404058
2.413	0.0768453	0.404963
2.435	0.566625	0.407652
2.457	1.07405	0.406941
2.479	1.71809	0.406848
2.501	2.41668	0.412208
2.523	2.92058	0.439652
2.545	3.29663	0.483885
2.567	3.58613	0.494323
2.589	3.84835	0.481774
2.611	4.2151	0.49162
2.633	4.62381	0.484856
2.655	4.9757	0.478973
2.677	5.31091	0.480085
2.699	5.7485	0.485903
2.721	6.31964	0.50796
2.743	7.06202	0.536091
2.765	8.01877	0.542239
2.787	8.95727	0.529866
2.809	9.78613	0.535872
2.831	10.2431	0.622735
2.853	10.341	0.678534
2.875	10.3376	0.657789
2.897	10.3555	0.653755
2.919	10.3926	0.650361
2.941	10.5328	0.664393
2.963	10.7361	0.661211
2.985	10.9367	0.659376
3.007	11.1212	0.65837
3.029	11.2815	0.66503
3.051	11.418	0.693879
3.073	11.3863	0.730449
3.095	11.3034	0.735377
3.117	11.304	0.729898
3.139	11.3668	0.709217
3.161	11.317	0.702432
3.183	11.1571	0.717021
3.205	11.0772	0.71692
3.227	11.0725	0.71163
3.249	11.0858	0.709972
3.271	11.0636	0.709628
3.293	11.06	0.714716
3.315	11.1382	0.716075
3.337	11.2499	0.70458
3.359	11.2176	0.706879
3.381	11.1005	0.715028
3.403	10.9823	0.711355
3.425	10.8814	0.715853
3.447	10.9237	0.73222
3.469	11.1201	0.758444
3.491	11.4429	0.768152
3.513	11.842	0.762615
3.535	12.1501	0.785904
3.557	12.218	0.815839
3.579	12.2605	0.814029
3.601	12.367	0.810405
3.623	12.5113	0.807259
3.645	12.6598	0.804997
3.667	12.7774	0.807686
3.689	12.8706	0.808233
3.711	13.0776	0.809599
3.733	13.2724	0.80307
3.755	13.5058	0.801731
3.777	13.7269	0.803755
3.799	13.9437	0.805358
3.821	14.1678	0.801876
3.843	14.39	0.801165
3.865	14.5543	0.807027
3.887	14.6903	0.806433
3.909	14.8897	0.803482
3.931	15.106	0.80265
3.953	15.2784	0.80961
3.975	15.3805	0.822775
3.997	15.4664	0.823393
4.019	15.5959	0.818378
4.041	15.7798	0.809601
4.063	15.8505	0.811581
4.085	15.939	0.813375
4.107	16.1148	0.814348
4.129	16.3539	0.811622
4.151	16.5652	0.803406
4.173	16.6926	0.804374
4.195	16.8049	0.804148
4.217	16.9893	0.806016
4.239	17.184	0.807001
4.261	17.2935	0.801126
4.283	17.3807	0.795008
4.305	17.5641	0.796721
4.327	17.7742	0.809859
4.349	17.8876	0.827123
4.371	17.9324	0.839118
4.393	17.95	0.838755
4.415	18.0545	0.836117
4.437	18.1499	0.832895
4.459	18.2953	0.830307
4.481	18.4427	0.830123
4.503	18.6164	0.832195
4.525	18.8516	0.83239
4.547	19.0144	0.832829
4.569	19.0513	0.849185
4.591	19.0053	0.861179
4.613	19.0015	0.853656
4.635	19.0474	0.852867
4.657	19.1945	0.852842
4.679	19.3811	0.853299
4.701	19.665	0.854587
4.723	20.013	0.857753
4.745	20.3201	0.863908
4.767	20.5579	0.862726
4.789	20.8409	0.862737
4.811	21.1944	0.860146
4.833	21.5056	0.865316
4.855	21.7716	0.872333
4.877	22.0127	0.874662
4.899	22.3646	0.874312
4.921	22.7701	0.87008
4.943	23.0745	0.874041
4.965	23.1633	0.883459
4.987	23.1869	0.883983
5.009	23.2947	0.883942
5.031	23.4203	0.875387
5.053	23.4643	0.868153
5.075	23.4537	0.869181
5.097	23.4382	0.873394
5.119	23.4419	0.872081
5.141	23.4877	0.869716
5.163	23.5163	0.879197
5.185	23.4841	0.887315
5.207	23.443	0.880297
5.229	23.4844	0.880254
5.251	23.4876	0.875339
5.273	23.428	0.87538
5.295	23.3848	0.875284
5.317	23.3821	0.876098
5.339	23.4363	0.872328
5.361	23.4563	0.871355
5.383	23.3925	0.880751
5.405	23.3911	0.894502
5.427	23.3934	0.878639
5.449	23.3694	0.871118
5.471	23.3501	0.869285
5.493	23.2787	0.870143
5.515	23.2719	0.871005
5.537	23.3254	0.871554
5.559	23.3401	0.869215
5.581	23.2995	0.868606
5.603	23.2993	0.868827
5.625	23.3564	0.869301
5.647	23.4075	0.87107
5.669	23.3513	0.87665
5.691	23.3069	0.875605
5.713	23.3112	0.876332
5.735	23.3672	0.873452
5.757	23.3516	0.86941
5.779	23.3322	0.868474
5.801	23.3079	0.869807
5.823	23.3308	0.870148
5.845	23.3912	0.871769
5.867	23.3667	0.88304
5.889	23.2766	0.88721
