## Supplemental Data 11 for "Disulfide bridge-dependent dimerization triggers FGF2 membrane translocation into the extracellular space"

### Sheet: Fig. 10
FGF2-wt_noLiposomes_SS_unique_lys_crosslink_targetonly
index	file_name	scan	charge	precursor_mass	spectra_num	peptide_a	xl_a	pep_pos_a	protein_a	mass_a	n_score_a	n_score_a_MS2_MS3	peptide_b	xl_b	pep_pos_b	protein_b	mass_b	n_score_b	n_score_b_MS2_MS3	pro_xl_a	pro_xl_b	pro_site_a	pro_site_b	protein_a_b	gene_a	gene_b	protein_a_cln	protein_b_cln	LinkPos1	LinkPos2	shared_seq	length_protein_a	length_protein_b	Protein1	Protein2	pro_site_ab	target_decoy
13430-1-1-1-1-1	Red_S-wt,mgf	28533	4	3593.71	1	LLASKCVTDECFFFER	5	103	>FGF2-WT	2020.94	5.4311e-26	5.4311e-26	LYCKNGGFFLR	4	44	>FGF2-WT	1373.69	7.84174e-10	7.84174e-10	107	47	NA_107	NA_47	>FGF2-WT->FGF2-WT	NA	NA	>FGF2-WT	>FGF2-WT	107	47	0	167	167	sp|2-WT|	sp|2-WT|	NA-107-NA-47	target
11415-1-1-1-1-1	Red_S-wt,mgf	24974	4	3475.71	36	LLASKCVTDECFFFER	5	103	>FGF2-WT	2020.94	1.21538e-45	1.21538e-45	GVVSIKGVCANR	6	82	>FGF2-WT	1258.68	1.55891e-41	1.55891e-41	107	87	NA_107	NA_87	>FGF2-WT->FGF2-WT	NA	NA	>FGF2-WT	>FGF2-WT	107	87	0	167	167	sp|2-WT|	sp|2-WT|	NA-107-NA-87	target
8867-1-1-1-1-1	Red_S-wt,mgf	21307	4	3314.54	52	LLASKCVTDECFFFER	5	103	>FGF2-WT	2020.94	1.26478e-53	1.26478e-53	YLAMoKEDGR	5	94	>FGF2-WT	1097.52	6.50321e-23	6.50321e-23	107	98	NA_107	NA_98	>FGF2-WT->FGF2-WT	NA	NA	>FGF2-WT	>FGF2-WT	107	98	0	167	167	sp|2-WT|	sp|2-WT|	NA-107-NA-98	target
12657-1-1-1-1-1	Red_S-wt,mgf	27041	4	2945.43	1	LYCKNGGFFLR	4	44	>FGF2-WT	1373.69	2.87433e-10	2.87433e-10	LYCKNGGFFLR	4	44	>FGF2-WT	1373.69	2.87433e-10	2.87433e-10	47	47	NA_47	NA_47	>FGF2-WT->FGF2-WT	NA	NA	>FGF2-WT	>FGF2-WT	47	47	0	167	167	sp|2-WT|	sp|2-WT|	NA-47-NA-47	target
1863-2-1-1-1-1	Red_S-wt,mgf	11342	5	2523.26	1	LYCKNGGFFLR	4	44	>FGF2-WT	1373.69	2.01796e-18	2.01796e-18	EKSDPHIK	2	66	>FGF2-WT	952.498	4.53471e-09	4.53471e-09	47	67	NA_47	NA_67	>FGF2-WT->FGF2-WT	NA	NA	>FGF2-WT	>FGF2-WT	47	67	0	167	167	sp|2-WT|	sp|2-WT|	NA-47-NA-67	target
8332-1-2-1-1-1	Red_S-wt,mgf	20532	4	2829.44	1	LYCKNGGFFLR	4	44	>FGF2-WT	1373.69	1.2147e-30	1.2147e-30	GVVSIKGVCANR	6	82	>FGF2-WT	1258.68	2.87098e-32	2.87098e-32	47	87	NA_47	NA_87	>FGF2-WT->FGF2-WT	NA	NA	>FGF2-WT	>FGF2-WT	47	87	0	167	167	sp|2-WT|	sp|2-WT|	NA-47-NA-87	target
3308-1-1-1-1-1	Red_S-wt,mgf	13514	4	3117.64	2	SDPHIKLQLQAEER	6	68	>FGF2-WT	1662.87	3.82186e-33	3.82186e-33	GVVSIKGVCANR	6	82	>FGF2-WT	1258.68	2.42268e-34	2.42268e-34	73	87	NA_73	NA_87	>FGF2-WT->FGF2-WT	NA	NA	>FGF2-WT	>FGF2-WT	73	87	0	167	167	sp|2-WT|	sp|2-WT|	NA-73-NA-87	target
3248-1-1-1-1-1	Red_S-wt,mgf	13438	4	2713.45	2	GVVSIKGVCANR	6	82	>FGF2-WT	1258.68	8.13709e-14	8.13709e-14	GVVSIKGVCANR	6	82	>FGF2-WT	1258.68	8.13709e-14	8.13709e-14	87	87	NA_87	NA_87	>FGF2-WT->FGF2-WT	NA	NA	>FGF2-WT	>FGF2-WT	87	87	0	167	167	sp|2-WT|	sp|2-WT|	NA-87-NA-87	target
760-2-1-1-1-1	Red_S-wt,mgf	8794	4	2552.29	6	GVVSIKGVCANR	6	82	>FGF2-WT	1258.68	9.84281e-34	9.84281e-34	YLAMoKEDGR	5	94	>FGF2-WT	1097.52	3.80527e-21	3.80527e-21	87	98	NA_87	NA_98	>FGF2-WT->FGF2-WT	NA	NA	>FGF2-WT	>FGF2-WT	87	98	0	167	167	sp|2-WT|	sp|2-WT|	NA-87-NA-98	target
FGF2-c77-95a_noLipsomes_SS_unique_lys_crosslink_targetonly
index	file_name	scan	charge	precursor_mass	spectra_num	peptide_a	xl_a	pep_pos_a	protein_a	mass_a	n_score_a	n_score_a_MS2_MS3	peptide_b	xl_b	pep_pos_b	protein_b	mass_b	n_score_b	n_score_b_MS2_MS3	pro_xl_a	pro_xl_b	pro_site_a	pro_site_b	protein_a_b	gene_a	gene_b	protein_a_cln	protein_b_cln	LinkPos1	LinkPos2	shared_seq	length_protein_a	length_protein_b	Protein1	Protein2	pro_site_ab	target_decoy
13027-1-2-1-1-1	Red_S-77-95,mgf	26586	5	3541.82	1	LLASKAVTDECFFFER	5	103	>FGF2-c77_95a	1931.95	1.54318e-31	1.54318e-31	KYTSWYVALKR	10	131	>FGF2-c77_95a	1413.78	7.58263e-20	7.58263e-20	107	140	NA_107	NA_140	>FGF2-c77_95a->FGF2-c77_95a	NA	NA	>FGF2-c77_95a	>FGF2-c77_95a	107	140	0	167	167	sp|2-c77_|	sp|2-c77_|	NA-107-NA-140	target
14099-1-1-1-1-1	Red_S-77-95,mgf	28482	4	3501.73	3	LLASKAVTDECFFFER	5	103	>FGF2-c77_95a	1931.95	1.83252e-36	1.83252e-36	LYCKNGGFFLR	4	44	>FGF2-c77_95a	1373.69	6.47267e-24	6.47267e-24	107	47	NA_107	NA_47	>FGF2-c77_95a->FGF2-c77_95a	NA	NA	>FGF2-c77_95a	>FGF2-c77_95a	107	47	0	167	167	sp|2-c77_|	sp|2-c77_|	NA-107-NA-47	target
13300-1-1-1-1-1	Red_S-77-95,mgf	27063	4	3297.73	127	LLASKAVTDECFFFER	5	103	>FGF2-c77_95a	1931.95	7.40578e-51	7.40578e-51	GVVSIKGVAANR	6	82	>FGF2-c77_95a	1169.69	1.04841e-39	1.04841e-39	107	87	NA_107	NA_87	>FGF2-c77_95a->FGF2-c77_95a	NA	NA	>FGF2-c77_95a	>FGF2-c77_95a	107	87	0	167	167	sp|2-c77_|	sp|2-c77_|	NA-107-NA-87	target
12530-1-1-1-1-1	Red_S-77-95,mgf	25813	4	3225.55	163	LLASKAVTDECFFFER	5	103	>FGF2-c77_95a	1931.95	3.60151e-56	3.60151e-56	YLAMoKEDGR	5	94	>FGF2-c77_95a	1097.52	1.64829e-27	1.64829e-27	107	98	NA_107	NA_98	>FGF2-c77_95a->FGF2-c77_95a	NA	NA	>FGF2-c77_95a	>FGF2-c77_95a	107	98	0	167	167	sp|2-c77_|	sp|2-c77_|	NA-107-NA-98	target
12710-1-1-1-1-1	Red_S-77-95,mgf	26085	4	2943.46	1	LYCKNGGFFLR	4	44	>FGF2-c77_95a	1373.69	2.62307e-12	2.62307e-12	LYCKNGGFFLR	4	44	>FGF2-c77_95a	1373.69	2.62307e-12	2.62307e-12	47	47	NA_47	NA_47	>FGF2-c77_95a->FGF2-c77_95a	NA	NA	>FGF2-c77_95a	>FGF2-c77_95a	47	47	0	167	167	sp|2-c77_|	sp|2-c77_|	NA-47-NA-47	target
1998-2-1-1-1-1	Red_S-77-95,mgf	11158	5	2523.26	3	LYCKNGGFFLR	4	44	>FGF2-c77_95a	1373.69	4.71607e-27	4.71607e-27	EKSDPHIK	2	66	>FGF2-c77_95a	952.498	3.10544e-15	3.10544e-15	47	67	NA_47	NA_67	>FGF2-c77_95a->FGF2-c77_95a	NA	NA	>FGF2-c77_95a	>FGF2-c77_95a	47	67	0	167	167	sp|2-c77_|	sp|2-c77_|	NA-47-NA-67	target
8496-1-1-1-1-1	Red_S-77-95,mgf	19699	4	2740.47	3	LYCKNGGFFLR	4	44	>FGF2-c77_95a	1373.69	3.89232e-21	3.89232e-21	GVVSIKGVAANR	6	82	>FGF2-c77_95a	1169.69	1.95511e-27	1.95511e-27	47	87	NA_47	NA_87	>FGF2-c77_95a->FGF2-c77_95a	NA	NA	>FGF2-c77_95a	>FGF2-c77_95a	47	87	0	167	167	sp|2-c77_|	sp|2-c77_|	NA-47-NA-87	target
4415-1-1-1-1-1	Red_S-77-95,mgf	14308	4	3028.64	2	SDPHIKLQLQAEER	6	68	>FGF2-c77_95a	1662.87	5.42147e-27	5.42147e-27	GVVSIKGVAANR	6	82	>FGF2-c77_95a	1169.69	1.93853e-32	1.93853e-32	73	87	NA_73	NA_87	>FGF2-c77_95a->FGF2-c77_95a	NA	NA	>FGF2-c77_95a	>FGF2-c77_95a	73	87	0	167	167	sp|2-c77_|	sp|2-c77_|	NA-73-NA-87	target
1165-1-1-1-1-1	Red_S-77-95,mgf	9511	4	2463.29	9	GVVSIKGVAANR	6	82	>FGF2-c77_95a	1169.69	3.79849e-36	3.79849e-36	YLAMoKEDGR	5	94	>FGF2-c77_95a	1097.52	5.54027e-19	5.54027e-19	87	98	NA_87	NA_98	>FGF2-c77_95a->FGF2-c77_95a	NA	NA	>FGF2-c77_95a	>FGF2-c77_95a	87	98	0	167	167	sp|2-c77_|	sp|2-c77_|	NA-87-NA-98	target
533-1-1-1-1-1	Red_S-77-95,mgf	6297	4	2391.12	10	YLAMoKEDGR	5	94	>FGF2-c77_95a	1097.52	2.58005e-11	2.58005e-11	YLAMoKEDGR	5	94	>FGF2-c77_95a	1097.52	2.58005e-11	2.58005e-11	98	98	NA_98	NA_98	>FGF2-c77_95a->FGF2-c77_95a	NA	NA	>FGF2-c77_95a	>FGF2-c77_95a	98	98	0	167	167	sp|2-c77_|	sp|2-c77_|	NA-98-NA-98	target
FGF2-wt_withLiposome_SS_unique_lys_crosslink_targetonly
file_name	scan	charge	precursor_mass	spectra_num	peptide_a	xl_a	pep_pos_a	protein_a	mass_a	n_score_a	n_score_a_MS2_MS3	peptide_b	xl_b	pep_pos_b	protein_b	mass_b	n_score_b	n_score_b_MS2_MS3	pro_xl_a	pro_xl_b	pro_site_a	pro_site_b	protein_a_b	gene_a	gene_b	protein_a_cln	protein_b_cln	LinkPos1	LinkPos2	shared_seq	length_protein_a	length_protein_b	Protein1	Protein2	pro_site_ab	target_decoy
Red_L-wt,mgf	34496	5	4696.17	10	LLASKCVTDECFFFER	5	103	>FGF2-WT	2020.94	8.04788e-21	8.04788e-21	EDGRLLASKCVTDECFFFER	9	99	>FGF2-WT	2478.13	3.1972e-35	3.1972e-35	107	107	NA_107	NA_107	>FGF2-WT->FGF2-WT	NA	NA	>FGF2-WT	>FGF2-WT	107	107	0	167	167	sp|2-WT|	sp|2-WT|	NA-107-NA-107	target
Red_L-wt,mgf	25468	5	3630.81	1	LLASKCVTDECFFFER	5	103	>FGF2-WT	2020.94	1.47988e-31	1.47988e-31	KYTSWYVALKR	1	131	>FGF2-WT	1413.78	1.18754e-20	1.18754e-20	107	131	NA_107	NA_131	>FGF2-WT->FGF2-WT	NA	NA	>FGF2-WT	>FGF2-WT	107	131	0	167	167	sp|2-WT|	sp|2-WT|	NA-107-NA-131	target
Red_L-wt,mgf	32381	4	3850.87	29	EDGRLLASKCVTDECFFFER	9	99	>FGF2-WT	2478.13	1.20832e-39	1.20832e-39	AILFLPMSAKS	10	157	>FGF2-WT	1176.66	3.49106e-31	3.49106e-31	107	166	NA_107	NA_166	>FGF2-WT->FGF2-WT	NA	NA	>FGF2-WT	>FGF2-WT	107	166	0	167	167	sp|2-WT|	sp|2-WT|	NA-107-NA-166	target
Red_L-wt,mgf	29417	4	3591.7	7	LLASKCVTDECFFFER	5	103	>FGF2-WT	2020.94	2.52745e-49	2.52745e-49	LYCKNGGFFLR	4	44	>FGF2-WT	1373.69	5.61742e-28	5.61742e-28	107	47	NA_107	NA_47	>FGF2-WT->FGF2-WT	NA	NA	>FGF2-WT	>FGF2-WT	107	47	0	167	167	sp|2-WT|	sp|2-WT|	NA-107-NA-47	target
Red_L-wt,mgf	18265	4	3627.72	2	EDGRLLASKCVTDECFFFER	9	99	>FGF2-WT	2478.13	3.9656e-36	3.9656e-36	EKSDPHIK	2	66	>FGF2-WT	952.498	2.5486e-15	2.5486e-15	107	67	NA_107	NA_67	>FGF2-WT->FGF2-WT	NA	NA	>FGF2-WT	>FGF2-WT	107	67	0	167	167	sp|2-WT|	sp|2-WT|	NA-107-NA-67	target
Red_L-wt,mgf	23887	4	3879.91	11	LLASKCVTDECFFFER	5	103	>FGF2-WT	2020.94	2.93876e-45	2.93876e-45	SDPHIKLQLQAEER	6	68	>FGF2-WT	1662.87	8.21239e-29	8.21239e-29	107	73	NA_107	NA_73	>FGF2-WT->FGF2-WT	NA	NA	>FGF2-WT	>FGF2-WT	107	73	0	167	167	sp|2-WT|	sp|2-WT|	NA-107-NA-73	target
Red_L-wt,mgf	26308	5	5188.49	20	EDGRLLASKCVTDECFFFERLESNNYNTYR	9	99	>FGF2-WT	3732.69	4.75969e-48	4.75969e-48	GVVSIKGVCANR	6	82	>FGF2-WT	1258.68	3.26981e-46	3.26981e-46	107	87	NA_107	NA_87	>FGF2-WT->FGF2-WT	NA	NA	>FGF2-WT	>FGF2-WT	107	87	0	167	167	sp|2-WT|	sp|2-WT|	NA-107-NA-87	target
Red_L-wt,mgf	22127	4	3314.54	28	LLASKCVTDECFFFER	5	103	>FGF2-WT	2020.94	3.42538e-51	3.42538e-51	YLAMoKEDGR	5	94	>FGF2-WT	1097.52	4.14108e-25	4.14108e-25	107	98	NA_107	NA_98	>FGF2-WT->FGF2-WT	NA	NA	>FGF2-WT	>FGF2-WT	107	98	0	167	167	sp|2-WT|	sp|2-WT|	NA-107-NA-98	target
Red_L-wt,mgf	26190	4	2802.52	2	KYTSWYVALKR	1	131	>FGF2-WT	1413.78	5.26566e-18	5.26566e-18	AILFLPMoSAKS	10	157	>FGF2-WT	1192.65	8.19773e-22	8.19773e-22	131	166	NA_131	NA_166	>FGF2-WT->FGF2-WT	NA	NA	>FGF2-WT	>FGF2-WT	131	166	0	167	167	sp|2-WT|	sp|2-WT|	NA-131-NA-166	target
Red_L-wt,mgf	8894	5	2564.36	2	KYTSWYVALKR	1	131	>FGF2-WT	1413.78	1.59049e-24	1.59049e-24	EKSDPHIK	2	66	>FGF2-WT	952.498	1.93508e-19	1.93508e-19	131	67	NA_131	NA_67	>FGF2-WT->FGF2-WT	NA	NA	>FGF2-WT	>FGF2-WT	131	67	0	167	167	sp|2-WT|	sp|2-WT|	NA-131-NA-67	target
Red_L-wt,mgf	14876	4	3530.88	1	KYTSWYVALKR	1	131	>FGF2-WT	1413.78	2.24822e-16	2.24822e-16	EKSDPHIKLQLQAEER	8	66	>FGF2-WT	1920.01	6.5534e-21	6.5534e-21	131	73	NA_131	NA_73	>FGF2-WT->FGF2-WT	NA	NA	>FGF2-WT	>FGF2-WT	131	73	0	167	167	sp|2-WT|	sp|2-WT|	NA-131-NA-73	target
Red_L-wt,mgf	16957	5	2867.53	1	KYTSWYVALKR	1	131	>FGF2-WT	1413.78	1.90847e-24	1.90847e-24	GVVSIKGVCANR	6	82	>FGF2-WT	1258.68	8.19773e-22	8.19773e-22	131	87	NA_131	NA_87	>FGF2-WT->FGF2-WT	NA	NA	>FGF2-WT	>FGF2-WT	131	87	0	167	167	sp|2-WT|	sp|2-WT|	NA-131-NA-87	target
Red_L-wt,mgf	13283	4	2707.38	30	KYTSWYVALKR	1	131	>FGF2-WT	1413.78	1.01838e-30	1.01838e-30	YLAMoKEDGR	5	94	>FGF2-WT	1097.52	7.79059e-27	7.79059e-27	131	98	NA_131	NA_98	>FGF2-WT->FGF2-WT	NA	NA	>FGF2-WT	>FGF2-WT	131	98	0	167	167	sp|2-WT|	sp|2-WT|	NA-131-NA-98	target
Red_L-wt,mgf	12779	4	2590.4	5	KYTSWYVALKR	10	131	>FGF2-WT	1413.78	3.23498e-21	3.23498e-21	TGQYKLGSK	5	142	>FGF2-WT	980.529	5.35054e-18	5.35054e-18	140	146	NA_140	NA_146	>FGF2-WT->FGF2-WT	NA	NA	>FGF2-WT	>FGF2-WT	140	146	0	167	167	sp|2-WT|	sp|2-WT|	NA-140-NA-146	target
Red_L-wt,mgf	10204	5	2581.4	5	KYTSWYVALKR	10	131	>FGF2-WT	1413.78	2.555e-32	2.555e-32	LGSKTGPGQK	4	147	>FGF2-WT	971.54	8.25537e-15	8.25537e-15	140	150	NA_140	NA_150	>FGF2-WT->FGF2-WT	NA	NA	>FGF2-WT	>FGF2-WT	140	150	0	167	167	sp|2-WT|	sp|2-WT|	NA-140-NA-150	target
Red_L-wt,mgf	3442	4	2148.16	1	TGQYKLGSK	5	142	>FGF2-WT	980.529	4.47512e-29	4.47512e-29	LGSKTGPGQK	4	147	>FGF2-WT	971.54	8.76132e-11	8.76132e-11	146	150	NA_146	NA_150	>FGF2-WT->FGF2-WT	NA	NA	>FGF2-WT	>FGF2-WT	146	150	0	167	167	sp|2-WT|	sp|2-WT|	NA-146-NA-150	target
Red_L-wt,mgf	17974	4	2850.54	9	TGQYKLGSK	5	142	>FGF2-WT	980.529	4.74901e-22	4.74901e-22	TGPGQKAILFLPMoSAK	6	151	>FGF2-WT	1673.92	1.53182e-38	1.53182e-38	146	156	NA_146	NA_156	>FGF2-WT->FGF2-WT	NA	NA	>FGF2-WT	>FGF2-WT	146	156	0	167	167	sp|2-WT|	sp|2-WT|	NA-146-NA-156	target
Red_L-wt,mgf	15312	4	2550.31	2	TGQYKLGSK	5	142	>FGF2-WT	980.529	1.79128e-14	1.79128e-14	LYCKNGGFFLR	4	44	>FGF2-WT	1373.69	4.57033e-22	4.57033e-22	146	47	NA_146	NA_47	>FGF2-WT->FGF2-WT	NA	NA	>FGF2-WT	>FGF2-WT	146	47	0	167	167	sp|2-WT|	sp|2-WT|	NA-146-NA-47	target
Red_L-wt,mgf	3870	4	2655.4	2	TGQYKLGSK	5	142	>FGF2-WT	980.529	9.5589e-26	9.5589e-26	VDGVREKSDPHIK	7	61	>FGF2-WT	1478.78	1.56595e-11	1.56595e-11	146	67	NA_146	NA_67	>FGF2-WT->FGF2-WT	NA	NA	>FGF2-WT	>FGF2-WT	146	67	0	167	167	sp|2-WT|	sp|2-WT|	NA-146-NA-67	target
Red_L-wt,mgf	10084	4	2840.49	1	TGQYKLGSK	5	142	>FGF2-WT	980.529	1.3653e-16	1.3653e-16	SDPHIKLQLQAEER	6	68	>FGF2-WT	1662.87	5.18019e-25	5.18019e-25	146	73	NA_146	NA_73	>FGF2-WT->FGF2-WT	NA	NA	>FGF2-WT	>FGF2-WT	146	73	0	167	167	sp|2-WT|	sp|2-WT|	NA-146-NA-73	target
Red_L-wt,mgf	2756	4	2139.17	1	LGSKTGPGQK	4	147	>FGF2-WT	971.54	6.45795e-11	6.45795e-11	LGSKTGPGQK	4	147	>FGF2-WT	971.54	6.45795e-11	6.45795e-11	150	150	NA_150	NA_150	>FGF2-WT->FGF2-WT	NA	NA	>FGF2-WT	>FGF2-WT	150	150	0	167	167	sp|2-WT|	sp|2-WT|	NA-150-NA-150	target
Red_L-wt,mgf	13822	4	2542.3	3	LGSKTGPGQK	4	147	>FGF2-WT	971.54	2.53167e-10	2.53167e-10	LYCKNGGFFLR	4	44	>FGF2-WT	1373.69	2.29578e-22	2.29578e-22	150	47	NA_150	NA_47	>FGF2-WT->FGF2-WT	NA	NA	>FGF2-WT	>FGF2-WT	150	47	0	167	167	sp|2-WT|	sp|2-WT|	NA-150-NA-47	target
Red_L-wt,mgf	7557	5	3664.93	9	TGQYKLGSKTGPGQK	9	142	>FGF2-WT	1548.83	2.35124e-18	2.35124e-18	EKSDPHIKLQLQAEER	2	66	>FGF2-WT	1920.01	9.22463e-27	9.22463e-27	150	67	NA_150	NA_67	>FGF2-WT->FGF2-WT	NA	NA	>FGF2-WT	>FGF2-WT	150	67	0	167	167	sp|2-WT|	sp|2-WT|	NA-150-NA-67	target
Red_L-wt,mgf	7101	5	3664.92	4	TGQYKLGSKTGPGQK	9	142	>FGF2-WT	1548.83	5.92214e-16	5.92214e-16	EKSDPHIKLQLQAEER	8	66	>FGF2-WT	1920.01	1.61974e-28	1.61974e-28	150	73	NA_150	NA_73	>FGF2-WT->FGF2-WT	NA	NA	>FGF2-WT	>FGF2-WT	150	73	0	167	167	sp|2-WT|	sp|2-WT|	NA-150-NA-73	target
Red_L-wt,mgf	4332	4	2843.43	2	TGQYKLGSKTGPGQK	9	142	>FGF2-WT	1548.83	1.3227e-18	1.3227e-18	YLAMoKEDGR	5	94	>FGF2-WT	1097.52	1.05617e-22	1.05617e-22	150	98	NA_150	NA_98	>FGF2-WT->FGF2-WT	NA	NA	>FGF2-WT	>FGF2-WT	150	98	0	167	167	sp|2-WT|	sp|2-WT|	NA-150-NA-98	target
Red_L-wt,mgf	31113	4	3512.94	1	TGPGQKAILFLPMSAK	6	151	>FGF2-WT	1657.92	6.51991e-10	6.51991e-10	TGPGQKAILFLPMSAK	6	151	>FGF2-WT	1657.92	6.51991e-10	6.51991e-10	156	156	NA_156	NA_156	>FGF2-WT->FGF2-WT	NA	NA	>FGF2-WT	>FGF2-WT	156	156	0	167	167	sp|2-WT|	sp|2-WT|	NA-156-NA-156	target
Red_L-wt,mgf	26388	4	3243.7	142	TGPGQKAILFLPMoSAK	6	151	>FGF2-WT	1673.92	9.3918e-37	9.3918e-37	LYCKNGGFFLR	4	44	>FGF2-WT	1373.69	1.78399e-33	1.78399e-33	156	47	NA_156	NA_47	>FGF2-WT->FGF2-WT	NA	NA	>FGF2-WT	>FGF2-WT	156	47	0	167	167	sp|2-WT|	sp|2-WT|	NA-156-NA-47	target
Red_L-wt,mgf	21881	4	3128.69	1	TGPGQKAILFLPMoSAK	6	151	>FGF2-WT	1673.92	2.18446e-14	2.18446e-14	GVVSIKGVCANR	6	82	>FGF2-WT	1258.68	1.44331e-28	1.44331e-28	156	87	NA_156	NA_87	>FGF2-WT->FGF2-WT	NA	NA	>FGF2-WT	>FGF2-WT	156	87	0	167	167	sp|2-WT|	sp|2-WT|	NA-156-NA-87	target
Red_L-wt,mgf	30602	4	2763.42	20	AILFLPMoSAKS	10	157	>FGF2-WT	1192.65	7.74024e-25	7.74024e-25	LYCKNGGFFLR	4	44	>FGF2-WT	1373.69	4.47631e-23	4.47631e-23	166	47	NA_166	NA_47	>FGF2-WT->FGF2-WT	NA	NA	>FGF2-WT	>FGF2-WT	166	47	0	167	167	sp|2-WT|	sp|2-WT|	NA-166-NA-47	target
Red_L-wt,mgf	20720	4	3308.75	1	AILFLPMoSAKS	10	157	>FGF2-WT	1192.65	1.62214e-17	1.62214e-17	EKSDPHIKLQLQAEER	2	66	>FGF2-WT	1920.01	3.44303e-20	3.44303e-20	166	67	NA_166	NA_67	>FGF2-WT->FGF2-WT	NA	NA	>FGF2-WT	>FGF2-WT	166	67	0	167	167	sp|2-WT|	sp|2-WT|	NA-166-NA-67	target
Red_L-wt,mgf	24669	4	3051.61	30	AILFLPMoSAKS	10	157	>FGF2-WT	1192.65	1.66358e-33	1.66358e-33	SDPHIKLQLQAEER	6	68	>FGF2-WT	1662.87	1.24364e-34	1.24364e-34	166	73	NA_166	NA_73	>FGF2-WT->FGF2-WT	NA	NA	>FGF2-WT	>FGF2-WT	166	73	0	167	167	sp|2-WT|	sp|2-WT|	NA-166-NA-73	target
Red_L-wt,mgf	25740	4	2647.42	18	AILFLPMoSAKS	10	157	>FGF2-WT	1192.65	2.16131e-31	2.16131e-31	GVVSIKGVCANR	6	82	>FGF2-WT	1258.68	2.16131e-31	2.16131e-31	166	87	NA_166	NA_87	>FGF2-WT->FGF2-WT	NA	NA	>FGF2-WT	>FGF2-WT	166	87	0	167	167	sp|2-WT|	sp|2-WT|	NA-166-NA-87	target
Red_L-wt,mgf	22768	5	3100.56	29	LYCKNGGFFLR	4	44	>FGF2-WT	1373.69	9.18343e-19	9.18343e-19	RLYCKNGGFFLR	5	43	>FGF2-WT	1529.79	1.54726e-20	1.54726e-20	47	47	NA_47	NA_47	>FGF2-WT->FGF2-WT	NA	NA	>FGF2-WT	>FGF2-WT	47	47	0	167	167	sp|2-WT|	sp|2-WT|	NA-47-NA-47	target
Red_L-wt,mgf	18377	4	3491.77	32	LYCKNGGFFLR	4	44	>FGF2-WT	1373.69	1.15324e-24	1.15324e-24	EKSDPHIKLQLQAEER	2	66	>FGF2-WT	1920.01	1.45319e-22	1.45319e-22	47	67	NA_47	NA_67	>FGF2-WT->FGF2-WT	NA	NA	>FGF2-WT	>FGF2-WT	47	67	0	167	167	sp|2-WT|	sp|2-WT|	NA-47-NA-67	target
Red_L-wt,mgf	20527	5	3233.64	5	LYCKNGGFFLR	4	44	>FGF2-WT	1373.69	1.88229e-16	1.88229e-16	SDPHIKLQLQAEER	6	68	>FGF2-WT	1662.87	1.97744e-30	1.97744e-30	47	73	NA_47	NA_73	>FGF2-WT->FGF2-WT	NA	NA	>FGF2-WT	>FGF2-WT	47	73	0	167	167	sp|2-WT|	sp|2-WT|	NA-47-NA-73	target
Red_L-wt,mgf	21260	4	2829.45	4	LYCKNGGFFLR	4	44	>FGF2-WT	1373.69	8.36967e-14	8.36967e-14	GVVSIKGVCANR	6	82	>FGF2-WT	1258.68	1.32333e-32	1.32333e-32	47	87	NA_47	NA_87	>FGF2-WT->FGF2-WT	NA	NA	>FGF2-WT	>FGF2-WT	47	87	0	167	167	sp|2-WT|	sp|2-WT|	NA-47-NA-87	target
Red_L-wt,mgf	17426	4	2668.29	9	LYCKNGGFFLR	4	44	>FGF2-WT	1373.69	8.27255e-16	8.27255e-16	YLAMoKEDGR	5	94	>FGF2-WT	1097.52	2.8333e-18	2.8333e-18	47	98	NA_47	NA_98	>FGF2-WT->FGF2-WT	NA	NA	>FGF2-WT	>FGF2-WT	47	98	0	167	167	sp|2-WT|	sp|2-WT|	NA-47-NA-98	target
Red_L-wt,mgf	5646	4	3069.6	8	EKSDPHIK	2	66	>FGF2-WT	952.498	2.30984e-13	2.30984e-13	EKSDPHIKLQLQAEER	2	66	>FGF2-WT	1920.01	4.43911e-34	4.43911e-34	67	67	NA_67	NA_67	>FGF2-WT->FGF2-WT	NA	NA	>FGF2-WT	>FGF2-WT	67	67	0	167	167	sp|2-WT|	sp|2-WT|	NA-67-NA-67	target
Red_L-wt,mgf	7096	4	2811.46	4	EKSDPHIK	2	66	>FGF2-WT	952.498	2.93955e-17	2.93955e-17	SDPHIKLQLQAEER	6	68	>FGF2-WT	1662.87	1.26268e-38	1.26268e-38	67	73	NA_67	NA_73	>FGF2-WT->FGF2-WT	NA	NA	>FGF2-WT	>FGF2-WT	67	73	0	167	167	sp|2-WT|	sp|2-WT|	NA-67-NA-73	target
Red_L-wt,mgf	7357	4	3608.9	1	IHPDGRVDGVREKSDPHIK	13	55	>FGF2-WT	2154.13	1.75163e-14	1.75163e-14	GVVSIKGVCANR	6	82	>FGF2-WT	1258.68	4.541e-16	4.541e-16	67	87	NA_67	NA_87	>FGF2-WT->FGF2-WT	NA	NA	>FGF2-WT	>FGF2-WT	67	87	0	167	167	sp|2-WT|	sp|2-WT|	NA-67-NA-87	target
Red_L-wt,mgf	3303	4	2246.1	16	EKSDPHIK	2	66	>FGF2-WT	952.498	4.52277e-18	4.52277e-18	YLAMoKEDGR	5	94	>FGF2-WT	1097.52	1.14865e-21	1.14865e-21	67	98	NA_67	NA_98	>FGF2-WT->FGF2-WT	NA	NA	>FGF2-WT	>FGF2-WT	67	98	0	167	167	sp|2-WT|	sp|2-WT|	NA-67-NA-98	target
Red_L-wt,mgf	13376	4	3779.97	4	SDPHIKLQLQAEER	6	68	>FGF2-WT	1662.87	3.60682e-21	3.60682e-21	EKSDPHIKLQLQAEER	8	66	>FGF2-WT	1920.01	1.40924e-24	1.40924e-24	73	73	NA_73	NA_73	>FGF2-WT->FGF2-WT	NA	NA	>FGF2-WT	>FGF2-WT	73	73	0	167	167	sp|2-WT|	sp|2-WT|	NA-73-NA-73	target
Red_L-wt,mgf	12956	4	3374.78	11	EKSDPHIKLQLQAEER	8	66	>FGF2-WT	1920.01	6.66582e-46	6.66582e-46	GVVSIKGVCANR	6	82	>FGF2-WT	1258.68	4.12266e-37	4.12266e-37	73	87	NA_73	NA_87	>FGF2-WT->FGF2-WT	NA	NA	>FGF2-WT	>FGF2-WT	73	87	0	167	167	sp|2-WT|	sp|2-WT|	NA-73-NA-87	target
Red_L-wt,mgf	8564	4	3213.62	15	EKSDPHIKLQLQAEER	8	66	>FGF2-WT	1920.01	7.08045e-53	7.08045e-53	YLAMoKEDGR	5	94	>FGF2-WT	1097.52	8.6247e-25	8.6247e-25	73	98	NA_73	NA_98	>FGF2-WT->FGF2-WT	NA	NA	>FGF2-WT	>FGF2-WT	73	98	0	167	167	sp|2-WT|	sp|2-WT|	NA-73-NA-98	target
Red_L-wt,mgf	15311	4	2713.45	2	GVVSIKGVCANR	6	82	>FGF2-WT	1258.68	1.42975e-13	1.42975e-13	GVVSIKGVCANR	6	82	>FGF2-WT	1258.68	1.42975e-13	1.42975e-13	87	87	NA_87	NA_87	>FGF2-WT->FGF2-WT	NA	NA	>FGF2-WT	>FGF2-WT	87	87	0	167	167	sp|2-WT|	sp|2-WT|	NA-87-NA-87	target
Red_L-wt,mgf	10286	4	2552.28	9	GVVSIKGVCANR	6	82	>FGF2-WT	1258.68	9.27427e-38	9.27427e-38	YLAMoKEDGR	5	94	>FGF2-WT	1097.52	1.37931e-18	1.37931e-18	87	98	NA_87	NA_98	>FGF2-WT->FGF2-WT	NA	NA	>FGF2-WT	>FGF2-WT	87	98	0	167	167	sp|2-WT|	sp|2-WT|	NA-87-NA-98	target
Red_L-wt,mgf	7400	4	2391.12	2	YLAMoKEDGR	5	94	>FGF2-WT	1097.52	1.42835e-10	1.42835e-10	YLAMoKEDGR	5	94	>FGF2-WT	1097.52	1.42835e-10	1.42835e-10	98	98	NA_98	NA_98	>FGF2-WT->FGF2-WT	NA	NA	>FGF2-WT	>FGF2-WT	98	98	0	167	167	sp|2-WT|	sp|2-WT|	NA-98-NA-98	target
FGF2-c77-95a_withLipsomes_SS_unique_lys_crosslink_targetonly
index	file_name	scan	charge	precursor_mass	spectra_num	peptide_a	xl_a	pep_pos_a	protein_a	mass_a	n_score_a	n_score_a_MS2_MS3	peptide_b	xl_b	pep_pos_b	protein_b	mass_b	n_score_b	n_score_b_MS2_MS3	pro_xl_a	pro_xl_b	pro_site_a	pro_site_b	protein_a_b	gene_a	gene_b	protein_a_cln	protein_b_cln	LinkPos1	LinkPos2	shared_seq	length_protein_a	length_protein_b	Protein1	Protein2	pro_site_ab	target_decoy
16648-1-1-1-1-1	Red_L-77-95,mgf	31333	4	4519.19	12	LLASKAVTDECFFFER	5	103	>FGF2-c77_95a	1931.95	1.43544e-23	1.43544e-23	EDGRLLASKAVTDECFFFER	9	99	>FGF2-c77_95a	2389.14	1.89045e-26	1.89045e-26	107	107	NA_107	NA_107	>FGF2-c77_95a->FGF2-c77_95a	NA	NA	>FGF2-c77_95a	>FGF2-c77_95a	107	107	0	167	167	sp|2-c77_|	sp|2-c77_|	NA-107-NA-107	target
13197-2-1-1-1-1	Red_L-77-95,mgf	26167	5	3541.81	2	LLASKAVTDECFFFER	5	103	>FGF2-c77_95a	1931.95	2.00639e-42	2.00639e-42	KYTSWYVALKR	1	131	>FGF2-c77_95a	1413.78	2.3695e-19	2.3695e-19	107	131	NA_107	NA_131	>FGF2-c77_95a->FGF2-c77_95a	NA	NA	>FGF2-c77_95a	>FGF2-c77_95a	107	131	0	167	167	sp|2-c77_|	sp|2-c77_|	NA-107-NA-131	target
10207-1-1-1-1-1	Red_L-77-95,mgf	21960	4	3108.57	1	LLASKAVTDECFFFER	5	103	>FGF2-c77_95a	1931.95	1.95371e-43	1.95371e-43	TGQYKLGSK	5	142	>FGF2-c77_95a	980.529	2.11947e-14	2.11947e-14	107	146	NA_107	NA_146	>FGF2-c77_95a->FGF2-c77_95a	NA	NA	>FGF2-c77_95a	>FGF2-c77_95a	107	146	0	167	167	sp|2-c77_|	sp|2-c77_|	NA-107-NA-146	target
15761-2-1-1-1-1	Red_L-77-95,mgf	29915	4	3801.96	1	LLASKAVTDECFFFER	5	103	>FGF2-c77_95a	1931.95	3.89163e-40	3.89163e-40	TGPGQKAILFLPMoSAK	6	151	>FGF2-c77_95a	1673.92	1.54919e-26	1.54919e-26	107	156	NA_107	NA_156	>FGF2-c77_95a->FGF2-c77_95a	NA	NA	>FGF2-c77_95a	>FGF2-c77_95a	107	156	0	167	167	sp|2-c77_|	sp|2-c77_|	NA-107-NA-156	target
17969-1-1-1-1-1	Red_L-77-95,mgf	33459	4	4576.25	7	LLASKAVTDECFFFERLESNNYNTYR	5	103	>FGF2-c77_95a	3186.51	3.511e-54	3.511e-54	AILFLPMoSAKS	10	157	>FGF2-c77_95a	1192.65	1.22024e-30	1.22024e-30	107	166	NA_107	NA_166	>FGF2-c77_95a->FGF2-c77_95a	NA	NA	>FGF2-c77_95a	>FGF2-c77_95a	107	166	0	167	167	sp|2-c77_|	sp|2-c77_|	NA-107-NA-166	target
15784-1-1-1-1-1	Red_L-77-95,mgf	29951	5	4756.3	32	LLASKAVTDECFFFERLESNNYNTYR	5	103	>FGF2-c77_95a	3186.51	7.05746e-52	7.05746e-52	LYCKNGGFFLR	4	44	>FGF2-c77_95a	1373.69	6.88723e-29	6.88723e-29	107	47	NA_107	NA_47	>FGF2-c77_95a->FGF2-c77_95a	NA	NA	>FGF2-c77_95a	>FGF2-c77_95a	107	47	0	167	167	sp|2-c77_|	sp|2-c77_|	NA-107-NA-47	target
12037-1-1-1-1-1	Red_L-77-95,mgf	24597	4	3790.9	6	LLASKAVTDECFFFER	5	103	>FGF2-c77_95a	1931.95	1.57688e-43	1.57688e-43	SDPHIKLQLQAEER	6	68	>FGF2-c77_95a	1662.87	5.06894e-27	5.06894e-27	107	73	NA_107	NA_73	>FGF2-c77_95a->FGF2-c77_95a	NA	NA	>FGF2-c77_95a	>FGF2-c77_95a	107	73	0	167	167	sp|2-c77_|	sp|2-c77_|	NA-107-NA-73	target
12828-1-1-1-1-1	Red_L-77-95,mgf	25667	4	3755.91	99	EDGRLLASKAVTDECFFFER	9	99	>FGF2-c77_95a	2389.14	3.47454e-54	3.47454e-54	GVVSIKGVAANR	6	82	>FGF2-c77_95a	1169.69	4.54658e-39	4.54658e-39	107	87	NA_107	NA_87	>FGF2-c77_95a->FGF2-c77_95a	NA	NA	>FGF2-c77_95a	>FGF2-c77_95a	107	87	0	167	167	sp|2-c77_|	sp|2-c77_|	NA-107-NA-87	target
10578-1-1-1-1-1	Red_L-77-95,mgf	22511	4	3225.55	59	LLASKAVTDECFFFER	5	103	>FGF2-c77_95a	1931.95	5.89887e-52	5.89887e-52	YLAMoKEDGR	5	94	>FGF2-c77_95a	1097.52	1.71983e-25	1.71983e-25	107	98	NA_107	NA_98	>FGF2-c77_95a->FGF2-c77_95a	NA	NA	>FGF2-c77_95a	>FGF2-c77_95a	107	98	0	167	167	sp|2-c77_|	sp|2-c77_|	NA-107-NA-98	target
13180-1-1-1-1-1	Red_L-77-95,mgf	26147	4	2802.52	1	KYTSWYVALKR	1	131	>FGF2-c77_95a	1413.78	1.46412e-18	1.46412e-18	AILFLPMoSAKS	10	157	>FGF2-c77_95a	1192.65	4.66835e-14	4.66835e-14	131	166	NA_131	NA_166	>FGF2-c77_95a->FGF2-c77_95a	NA	NA	>FGF2-c77_95a	>FGF2-c77_95a	131	166	0	167	167	sp|2-c77_|	sp|2-c77_|	NA-131-NA-166	target
5453-1-1-1-2-1	Red_L-77-95,mgf	14134	4	3529.89	1	KYTSWYVALKR	1	131	>FGF2-c77_95a	1413.78	2.31527e-18	2.31527e-18	EKSDPHIKLQLQAEER	8	66	>FGF2-c77_95a	1920.01	8.31695e-15	8.31695e-15	131	73	NA_131	NA_73	>FGF2-c77_95a->FGF2-c77_95a	NA	NA	>FGF2-c77_95a	>FGF2-c77_95a	131	73	0	167	167	sp|2-c77_|	sp|2-c77_|	NA-131-NA-73	target
6986-1-1-1-1-1	Red_L-77-95,mgf	16474	4	2779.55	1	KYTSWYVALKR	1	131	>FGF2-c77_95a	1413.78	7.79425e-18	7.79425e-18	GVVSIKGVAANR	6	82	>FGF2-c77_95a	1169.69	1.50943e-32	1.50943e-32	131	87	NA_131	NA_87	>FGF2-c77_95a->FGF2-c77_95a	NA	NA	>FGF2-c77_95a	>FGF2-c77_95a	131	87	0	167	167	sp|2-c77_|	sp|2-c77_|	NA-131-NA-87	target
4034-1-1-1-1-1	Red_L-77-95,mgf	11934	4	2707.38	43	KYTSWYVALKR	1	131	>FGF2-c77_95a	1413.78	7.21297e-33	7.21297e-33	YLAMoKEDGR	5	94	>FGF2-c77_95a	1097.52	5.50222e-29	5.50222e-29	131	98	NA_131	NA_98	>FGF2-c77_95a->FGF2-c77_95a	NA	NA	>FGF2-c77_95a	>FGF2-c77_95a	131	98	0	167	167	sp|2-c77_|	sp|2-c77_|	NA-131-NA-98	target
4160-1-1-1-2-1	Red_L-77-95,mgf	12125	4	2590.39	3	KYTSWYVALKR	10	131	>FGF2-c77_95a	1413.78	1.20426e-35	1.20426e-35	TGQYKLGSK	5	142	>FGF2-c77_95a	980.529	8.75408e-19	8.75408e-19	140	146	NA_140	NA_146	>FGF2-c77_95a->FGF2-c77_95a	NA	NA	>FGF2-c77_95a	>FGF2-c77_95a	140	146	0	167	167	sp|2-c77_|	sp|2-c77_|	NA-140-NA-146	target
2839-1-1-1-2-1	Red_L-77-95,mgf	9776	5	2581.4	6	KYTSWYVALKR	10	131	>FGF2-c77_95a	1413.78	1.8269e-32	1.8269e-32	LGSKTGPGQK	4	147	>FGF2-c77_95a	971.54	6.98423e-15	6.98423e-15	140	150	NA_140	NA_150	>FGF2-c77_95a->FGF2-c77_95a	NA	NA	>FGF2-c77_95a	>FGF2-c77_95a	140	150	0	167	167	sp|2-c77_|	sp|2-c77_|	NA-140-NA-150	target
350-1-1-1-1-1	Red_L-77-95,mgf	3311	4	2148.16	1	TGQYKLGSK	5	142	>FGF2-c77_95a	980.529	3.4255e-31	3.4255e-31	LGSKTGPGQK	4	147	>FGF2-c77_95a	971.54	1.15521e-10	1.15521e-10	146	150	NA_146	NA_150	>FGF2-c77_95a->FGF2-c77_95a	NA	NA	>FGF2-c77_95a	>FGF2-c77_95a	146	150	0	167	167	sp|2-c77_|	sp|2-c77_|	NA-146-NA-150	target
7442-1-1-1-1-1	Red_L-77-95,mgf	17296	4	2850.54	6	TGQYKLGSK	5	142	>FGF2-c77_95a	980.529	4.58848e-19	4.58848e-19	TGPGQKAILFLPMoSAK	6	151	>FGF2-c77_95a	1673.92	1.75225e-28	1.75225e-28	146	156	NA_146	NA_156	>FGF2-c77_95a->FGF2-c77_95a	NA	NA	>FGF2-c77_95a	>FGF2-c77_95a	146	156	0	167	167	sp|2-c77_|	sp|2-c77_|	NA-146-NA-156	target
5646-1-1-1-1-1	Red_L-77-95,mgf	14408	4	2550.31	3	TGQYKLGSK	5	142	>FGF2-c77_95a	980.529	8.75408e-19	8.75408e-19	LYCKNGGFFLR	4	44	>FGF2-c77_95a	1373.69	8.92177e-29	8.92177e-29	146	47	NA_146	NA_47	>FGF2-c77_95a->FGF2-c77_95a	NA	NA	>FGF2-c77_95a	>FGF2-c77_95a	146	47	0	167	167	sp|2-c77_|	sp|2-c77_|	NA-146-NA-47	target
277-1-1-1-1-1	Red_L-77-95,mgf	3090	4	2129.11	1	TGQYKLGSK	5	142	>FGF2-c77_95a	980.529	4.26537e-20	4.26537e-20	EKSDPHIK	2	66	>FGF2-c77_95a	952.498	1.39522e-11	1.39522e-11	146	67	NA_146	NA_67	>FGF2-c77_95a->FGF2-c77_95a	NA	NA	>FGF2-c77_95a	>FGF2-c77_95a	146	67	0	167	167	sp|2-c77_|	sp|2-c77_|	NA-146-NA-67	target
1950-1-1-1-2-1	Red_L-77-95,mgf	7808	5	3096.62	5	TGQYKLGSK	5	142	>FGF2-c77_95a	980.529	4.29761e-19	4.29761e-19	EKSDPHIKLQLQAEER	8	66	>FGF2-c77_95a	1920.01	1.00231e-37	1.00231e-37	146	73	NA_146	NA_73	>FGF2-c77_95a->FGF2-c77_95a	NA	NA	>FGF2-c77_95a	>FGF2-c77_95a	146	73	0	167	167	sp|2-c77_|	sp|2-c77_|	NA-146-NA-73	target
310-1-1-1-2-1	Red_L-77-95,mgf	3185	4	2716.46	1	LGSKTGPGQK	4	147	>FGF2-c77_95a	971.54	3.63859e-17	3.63859e-17	TGQYKLGSKTGPGQK	9	142	>FGF2-c77_95a	1548.83	4.12026e-35	4.12026e-35	150	150	NA_150	NA_150	>FGF2-c77_95a->FGF2-c77_95a	NA	NA	>FGF2-c77_95a	>FGF2-c77_95a	150	150	0	167	167	sp|2-c77_|	sp|2-c77_|	NA-150-NA-150	target
3839-1-1-1-2-1	Red_L-77-95,mgf	11627	4	3118.61	5	TGQYKLGSKTGPGQK	9	142	>FGF2-c77_95a	1548.83	1.70268e-16	1.70268e-16	LYCKNGGFFLR	4	44	>FGF2-c77_95a	1373.69	7.88694e-18	7.88694e-18	150	47	NA_150	NA_47	>FGF2-c77_95a->FGF2-c77_95a	NA	NA	>FGF2-c77_95a	>FGF2-c77_95a	150	47	0	167	167	sp|2-c77_|	sp|2-c77_|	NA-150-NA-47	target
252-1-1-1-1-1	Red_L-77-95,mgf	3013	4	2646.41	5	LGSKTGPGQK	4	147	>FGF2-c77_95a	971.54	3.85365e-17	3.85365e-17	VDGVREKSDPHIK	7	61	>FGF2-c77_95a	1478.78	4.44674e-14	4.44674e-14	150	67	NA_150	NA_67	>FGF2-c77_95a->FGF2-c77_95a	NA	NA	>FGF2-c77_95a	>FGF2-c77_95a	150	67	0	167	167	sp|2-c77_|	sp|2-c77_|	NA-150-NA-67	target
1202-1-1-1-2-1	Red_L-77-95,mgf	6019	4	3088.64	2	LGSKTGPGQK	4	147	>FGF2-c77_95a	971.54	5.53703e-09	5.53703e-09	EKSDPHIKLQLQAEER	8	66	>FGF2-c77_95a	1920.01	8.89197e-33	8.89197e-33	150	73	NA_150	NA_73	>FGF2-c77_95a->FGF2-c77_95a	NA	NA	>FGF2-c77_95a	>FGF2-c77_95a	150	73	0	167	167	sp|2-c77_|	sp|2-c77_|	NA-150-NA-73	target
2055-1-1-1-2-1	Red_L-77-95,mgf	8014	4	2914.61	1	TGQYKLGSKTGPGQK	9	142	>FGF2-c77_95a	1548.83	8.37462e-20	8.37462e-20	GVVSIKGVAANR	6	82	>FGF2-c77_95a	1169.69	2.88145e-32	2.88145e-32	150	87	NA_150	NA_87	>FGF2-c77_95a->FGF2-c77_95a	NA	NA	>FGF2-c77_95a	>FGF2-c77_95a	150	87	0	167	167	sp|2-c77_|	sp|2-c77_|	NA-150-NA-87	target
367-1-1-1-1-1	Red_L-77-95,mgf	3373	4	2265.14	5	LGSKTGPGQK	4	147	>FGF2-c77_95a	971.54	1.02394e-16	1.02394e-16	YLAMoKEDGR	5	94	>FGF2-c77_95a	1097.52	7.06889e-28	7.06889e-28	150	98	NA_150	NA_98	>FGF2-c77_95a->FGF2-c77_95a	NA	NA	>FGF2-c77_95a	>FGF2-c77_95a	150	98	0	167	167	sp|2-c77_|	sp|2-c77_|	NA-150-NA-98	target
13355-1-1-1-1-1	Red_L-77-95,mgf	26379	4	3243.7	95	TGPGQKAILFLPMoSAK	6	151	>FGF2-c77_95a	1673.92	5.29846e-33	5.29846e-33	LYCKNGGFFLR	4	44	>FGF2-c77_95a	1373.69	2.15171e-29	2.15171e-29	156	47	NA_156	NA_47	>FGF2-c77_95a->FGF2-c77_95a	NA	NA	>FGF2-c77_95a	>FGF2-c77_95a	156	47	0	167	167	sp|2-c77_|	sp|2-c77_|	NA-156-NA-47	target
10516-1-1-1-1-1	Red_L-77-95,mgf	22425	4	3039.69	4	TGPGQKAILFLPMoSAK	6	151	>FGF2-c77_95a	1673.92	4.06735e-15	4.06735e-15	GVVSIKGVAANR	6	82	>FGF2-c77_95a	1169.69	8.60327e-30	8.60327e-30	156	87	NA_156	NA_87	>FGF2-c77_95a->FGF2-c77_95a	NA	NA	>FGF2-c77_95a	>FGF2-c77_95a	156	87	0	167	167	sp|2-c77_|	sp|2-c77_|	NA-156-NA-87	target
17432-1-1-1-1-1	Red_L-77-95,mgf	32624	4	2763.42	3	AILFLPMoSAKS	10	157	>FGF2-c77_95a	1192.65	4.24433e-16	4.24433e-16	LYCKNGGFFLR	4	44	>FGF2-c77_95a	1373.69	1.95154e-16	1.95154e-16	166	47	NA_166	NA_47	>FGF2-c77_95a->FGF2-c77_95a	NA	NA	>FGF2-c77_95a	>FGF2-c77_95a	166	47	0	167	167	sp|2-c77_|	sp|2-c77_|	NA-166-NA-47	target
11482-1-1-1-1-1	Red_L-77-95,mgf	23821	4	3051.61	24	AILFLPMoSAKS	10	157	>FGF2-c77_95a	1192.65	2.79989e-33	2.79989e-33	SDPHIKLQLQAEER	6	68	>FGF2-c77_95a	1662.87	2.1576e-34	2.1576e-34	166	73	NA_166	NA_73	>FGF2-c77_95a->FGF2-c77_95a	NA	NA	>FGF2-c77_95a	>FGF2-c77_95a	166	73	0	167	167	sp|2-c77_|	sp|2-c77_|	NA-166-NA-73	target
12944-1-1-1-1-1	Red_L-77-95,mgf	25829	4	2558.43	14	AILFLPMoSAKS	10	157	>FGF2-c77_95a	1192.65	1.81376e-23	1.81376e-23	GVVSIKGVAANR	6	82	>FGF2-c77_95a	1169.69	4.5626e-28	4.5626e-28	166	87	NA_166	NA_87	>FGF2-c77_95a->FGF2-c77_95a	NA	NA	>FGF2-c77_95a	>FGF2-c77_95a	166	87	0	167	167	sp|2-c77_|	sp|2-c77_|	NA-166-NA-87	target
11517-1-1-1-1-1	Red_L-77-95,mgf	23877	4	3101.55	41	LYCKNGGFFLR	4	44	>FGF2-c77_95a	1373.69	5.7401e-16	5.7401e-16	RLYCKNGGFFLR	5	43	>FGF2-c77_95a	1529.79	9.671e-20	9.671e-20	47	47	NA_47	NA_47	>FGF2-c77_95a->FGF2-c77_95a	NA	NA	>FGF2-c77_95a	>FGF2-c77_95a	47	47	0	167	167	sp|2-c77_|	sp|2-c77_|	NA-47-NA-47	target
4250-1-1-1-1-1	Red_L-77-95,mgf	12251	5	2523.26	16	LYCKNGGFFLR	4	44	>FGF2-c77_95a	1373.69	6.28452e-27	6.28452e-27	EKSDPHIK	2	66	>FGF2-c77_95a	952.498	4.92919e-13	4.92919e-13	47	67	NA_47	NA_67	>FGF2-c77_95a->FGF2-c77_95a	NA	NA	>FGF2-c77_95a	>FGF2-c77_95a	47	67	0	167	167	sp|2-c77_|	sp|2-c77_|	NA-47-NA-67	target
9064-1-1-1-1-1	Red_L-77-95,mgf	20152	4	3233.63	5	LYCKNGGFFLR	4	44	>FGF2-c77_95a	1373.69	5.28635e-20	5.28635e-20	SDPHIKLQLQAEER	6	68	>FGF2-c77_95a	1662.87	4.62501e-25	4.62501e-25	47	73	NA_47	NA_73	>FGF2-c77_95a->FGF2-c77_95a	NA	NA	>FGF2-c77_95a	>FGF2-c77_95a	47	73	0	167	167	sp|2-c77_|	sp|2-c77_|	NA-47-NA-73	target
9759-1-1-1-1-1	Red_L-77-95,mgf	21271	4	2740.45	10	LYCKNGGFFLR	4	44	>FGF2-c77_95a	1373.69	2.11718e-24	2.11718e-24	GVVSIKGVAANR	6	82	>FGF2-c77_95a	1169.69	8.86118e-33	8.86118e-33	47	87	NA_47	NA_87	>FGF2-c77_95a->FGF2-c77_95a	NA	NA	>FGF2-c77_95a	>FGF2-c77_95a	47	87	0	167	167	sp|2-c77_|	sp|2-c77_|	NA-47-NA-87	target
6365-1-1-1-1-1	Red_L-77-95,mgf	15466	4	2667.29	33	LYCKNGGFFLR	4	44	>FGF2-c77_95a	1373.69	1.02963e-23	1.02963e-23	YLAMoKEDGR	5	94	>FGF2-c77_95a	1097.52	3.00707e-24	3.00707e-24	47	98	NA_47	NA_98	>FGF2-c77_95a->FGF2-c77_95a	NA	NA	>FGF2-c77_95a	>FGF2-c77_95a	47	98	0	167	167	sp|2-c77_|	sp|2-c77_|	NA-47-NA-98	target
1200-1-1-1-1-1	Red_L-77-95,mgf	6010	4	3071.6	1	EKSDPHIK	2	66	>FGF2-c77_95a	952.498	4.96663e-14	4.96663e-14	EKSDPHIKLQLQAEER	2	66	>FGF2-c77_95a	1920.01	5.29125e-18	5.29125e-18	67	67	NA_67	NA_67	>FGF2-c77_95a->FGF2-c77_95a	NA	NA	>FGF2-c77_95a	>FGF2-c77_95a	67	67	0	167	167	sp|2-c77_|	sp|2-c77_|	NA-67-NA-67	target
1572-1-1-1-1-1	Red_L-77-95,mgf	6972	4	2811.45	2	EKSDPHIK	2	66	>FGF2-c77_95a	952.498	4.35799e-15	4.35799e-15	SDPHIKLQLQAEER	6	68	>FGF2-c77_95a	1662.87	1.15091e-29	1.15091e-29	67	73	NA_67	NA_73	>FGF2-c77_95a->FGF2-c77_95a	NA	NA	>FGF2-c77_95a	>FGF2-c77_95a	67	73	0	167	167	sp|2-c77_|	sp|2-c77_|	NA-67-NA-73	target
303-1-1-1-1-1	Red_L-77-95,mgf	3162	4	2246.1	4	EKSDPHIK	2	66	>FGF2-c77_95a	952.498	1.63122e-11	1.63122e-11	YLAMoKEDGR	5	94	>FGF2-c77_95a	1097.52	8.61196e-22	8.61196e-22	67	98	NA_67	NA_98	>FGF2-c77_95a->FGF2-c77_95a	NA	NA	>FGF2-c77_95a	>FGF2-c77_95a	67	98	0	167	167	sp|2-c77_|	sp|2-c77_|	NA-67-NA-98	target
3442-1-2-1-2-1	Red_L-77-95,mgf	10944	5	4037.11	1	EKSDPHIKLQLQAEER	8	66	>FGF2-c77_95a	1920.01	1.51581e-09	1.51581e-09	EKSDPHIKLQLQAEER	8	66	>FGF2-c77_95a	1920.01	1.51581e-09	1.51581e-09	73	73	NA_73	NA_73	>FGF2-c77_95a->FGF2-c77_95a	NA	NA	>FGF2-c77_95a	>FGF2-c77_95a	73	73	0	167	167	sp|2-c77_|	sp|2-c77_|	NA-73-NA-73	target
6093-1-1-1-1-1	Red_L-77-95,mgf	15050	4	3028.65	25	SDPHIKLQLQAEER	6	68	>FGF2-c77_95a	1662.87	8.63377e-38	8.63377e-38	GVVSIKGVAANR	6	82	>FGF2-c77_95a	1169.69	4.01959e-39	4.01959e-39	73	87	NA_73	NA_87	>FGF2-c77_95a->FGF2-c77_95a	NA	NA	>FGF2-c77_95a	>FGF2-c77_95a	73	87	0	167	167	sp|2-c77_|	sp|2-c77_|	NA-73-NA-87	target
3010-1-1-1-1-1	Red_L-77-95,mgf	10079	4	2956.47	11	SDPHIKLQLQAEER	6	68	>FGF2-c77_95a	1662.87	1.26766e-39	1.26766e-39	YLAMoKEDGR	5	94	>FGF2-c77_95a	1097.52	2.65164e-24	2.65164e-24	73	98	NA_73	NA_98	>FGF2-c77_95a->FGF2-c77_95a	NA	NA	>FGF2-c77_95a	>FGF2-c77_95a	73	98	0	167	167	sp|2-c77_|	sp|2-c77_|	NA-73-NA-98	target
6068-1-1-1-1-1	Red_L-77-95,mgf	15018	4	2535.47	3	GVVSIKGVAANR	6	82	>FGF2-c77_95a	1169.69	7.62344e-14	7.62344e-14	GVVSIKGVAANR	6	82	>FGF2-c77_95a	1169.69	7.62344e-14	7.62344e-14	87	87	NA_87	NA_87	>FGF2-c77_95a->FGF2-c77_95a	NA	NA	>FGF2-c77_95a	>FGF2-c77_95a	87	87	0	167	167	sp|2-c77_|	sp|2-c77_|	NA-87-NA-87	target
3002-1-1-1-1-1	Red_L-77-95,mgf	10062	4	2463.29	16	GVVSIKGVAANR	6	82	>FGF2-c77_95a	1169.69	6.32338e-36	6.32338e-36	YLAMoKEDGR	5	94	>FGF2-c77_95a	1097.52	4.67739e-21	4.67739e-21	87	98	NA_87	NA_98	>FGF2-c77_95a->FGF2-c77_95a	NA	NA	>FGF2-c77_95a	>FGF2-c77_95a	87	98	0	167	167	sp|2-c77_|	sp|2-c77_|	NA-87-NA-98	target
1732-1-1-1-1-1	Red_L-77-95,mgf	7339	4	2391.13	5	YLAMoKEDGR	5	94	>FGF2-c77_95a	1097.52	8.51617e-11	8.51617e-11	YLAMoKEDGR	5	94	>FGF2-c77_95a	1097.52	8.51617e-11	8.51617e-11	98	98	NA_98	NA_98	>FGF2-c77_95a->FGF2-c77_95a	NA	NA	>FGF2-c77_95a	>FGF2-c77_95a	98	98	0	167	167	sp|2-c77_|	sp|2-c77_|	NA-98-NA-98	target
